## Supplementary material for "A single-cell atlas of spatial and temporal gene expression in the mouse cranial neural plate": Table S1

### Sheet: FVB
	Stage	No. Cells	Neural Plate	Forebrain	Midbrain	Hindbrain	Midline	Neural Crest	Notochord	Non-Neural Ectoderm	Mesoderm	Endoderm	Blood Cells	Median No. UMIs	Median No. Genes	Median Pct. Mito. UMIs	Median Pct. Ribo. UMIs	Mean Reads/UMI
Replicate_18	E7.5	3429	1069	443	108	501	17	0	194	197	1819	150	0	28052	4940	0.044	0.2868	1.31
Replicate_19	E7.5	1991	641	224	61	352	4	0	27	141	1088	94	0	55842	6533	0.0456	0.269	1.55
Replicate_20	E7.5	2067	732	255	69	398	10	0	32	142	1064	97	0	50639	6286	0.0441	0.2768	1.48
Replicate_21	E7.5	2046	706	256	53	388	9	0	25	133	1093	89	0	49878	6304.5	0.0452	0.2652	1.44
E7.5, Total		9533	3148	1178	291	1639	40	0	278	613	5064	430	0	43850	5943	0.0446	0.2754	1.44
Replicate_22	1-2 somites	3393	1232	419	209	578	26	1	37	222	1735	166	0	43078	5856	0.0369	0.2926	1.45
Replicate_23	1-2 somites	2614	1006	333	159	503	11	1	17	150	1322	118	0	44596.5	5953	0.0405	0.2798	1.56
Replicate_44	1-2 somites	229	80	17	29	31	3	0	7	17	55	70	0	33354	5553	0.0738	0.2334	1.73
Replicate_45	1-2 somites	434	168	49	34	81	4	0	11	25	156	73	1	26469.5	5109	0.0532	0.2469	1.77
Replicate_46	1-2 somites	431	182	56	45	78	3	0	16	51	86	96	0	18527	4110	0.0738	0.2669	1.49
1-2 somites, Total		7101	2668	874	476	1271	47	2	88	465	3354	523	1	41342	5789	0.0398	0.2834	1.49
Replicate_7	3 somites	2100	836	218	328	245	45	60	12	226	755	211	0	22515	4340	0.0365	0.2983	1.49
Replicate_8	3 somites	1073	566	179	186	149	52	49	7	64	326	61	0	45957	5924	0.0329	0.2878	1.88
Replicate_47	3 somites	76	15	6	6	1	2	0	0	4	34	23	0	6391.5	2546	0.057	0.2199	1.54
Replicate_49	3 somites	195	73	12	35	20	6	1	3	17	40	61	0	22791	5011	0.0646	0.1901	1.65
3 somites, Total		3444	1490	415	555	415	105	110	22	311	1155	356	0	30103.5	4987	0.036	0.291	1.49
Replicate_3	4-6 somites	1408	674	191	260	194	29	129	4	74	447	78	2	46815	5839	0.038	0.2807	1.73
Replicate_11	4-6 somites	969	425	168	130	103	24	38	13	89	299	105	0	64332	6723	0.0409	0.281	2.53
Replicate_40	4-6 somites	43	1	1	0	0	0	0	1	4	33	4	0	11101	3700	0.0511	0.1716	1.47
Replicate_41	4-6 somites	234	115	33	36	41	5	21	3	13	65	17	0	59909.5	7135	0.0376	0.2409	1.66
Replicate_42	4-6 somites	117	63	14	26	19	4	9	1	6	34	4	0	47728	6696	0.0343	0.2334	1.63
Replicate_43	4-6 somites	626	5	3	1	0	1	2	6	78	455	80	0	11394	3435.5	0.0419	0.2162	1.22
4-6 somites, Total		3397	1283	410	453	357	63	199	28	264	1333	288	2	46987	5982	0.0397	0.2698	1.73
Replicate_4	7-9 somites	930	468	162	219	75	12	223	1	28	194	16	0	60914.5	6683	0.0294	0.2718	2.17
Replicate_5	7-9 somites	1751	966	305	349	256	56	299	2	49	401	34	0	31522	5224	0.0341	0.2601	1.56
Replicate_14	7-9 somites	1767	1000	323	365	253	59	176	7	107	391	79	7	46700	6457	0.0296	0.252	1.61
Replicate_15	7-9 somites	1494	852	274	307	217	54	132	5	73	361	66	5	49196	6586.5	0.0296	0.2525	1.72
Replicate_16	7-9 somites	3360	2089	776	825	411	77	543	5	80	555	65	23	25066.5	5087	0.036	0.244	1.59
Replicate_17	7-9 somites	783	501	167	211	98	25	122	2	20	116	18	4	63754	6963	0.0342	0.2714	2.63
7-9 somites, Total		10085	5876	2007	2276	1310	283	1495	22	357	2018	278	39	38719	5910	0.0326	0.2552	1.59
Replicate_6	10+ somites	1240	794	263	357	116	58	207	1	39	185	12	2	56716.5	6658	0.0383	0.2531	2.24
Replicate_9	10+ somites	1120	683	272	228	138	45	188	3	56	146	43	1	44755.5	6028	0.0291	0.2766	1.97
Replicate_10	10+ somites	1097	593	194	238	122	39	237	1	32	218	9	7	40216	5746	0.029	0.2882	1.95
Replicate_12	10+ somites	1346	653	252	241	117	43	309	4	59	251	67	3	54313	6620	0.0333	0.264	1.95
Replicate_13	10+ somites	1100	507	195	191	83	38	246	2	56	228	56	5	63026	6919.5	0.0334	0.2602	2.28
10+ somites, Total		5903	3230	1176	1255	576	223	1187	11	242	1028	187	18	51668	6393	0.0332	0.2669	1.97
All, Total		39463	17695	6060	5306	5568	761	2993	449	2252	13952	2062	60	42461	5923	0.0387	0.271	1.56

### Sheet: SAG
	Treatment	Stage	No. Cells	Endoderm	Mesoderm	Neural Crest	Neural Plate	Non-Neural Ectoderm	Notochord	Forebrain	Hindbrain	Midbrain	Midline	Median No. UMIs	Median No. Genes	Median Pct. Mito. UMIs	Median Pct. Ribo. UMIs	Mean Reads/UMI
Replicate_53	Control	6-9 somites	2103	30	694	195	829	340	15	314	284	196	35	11335	3521	0.024	0.2569	1.4
Replicate_55	Control	6-9 somites	1921	29	598	179	790	318	7	271	303	176	40	15411	4150	0.0246	0.2635	1.59
Control, Total			4024	59	1292	374	1619	658	22	585	587	372	75	13283.5	3853.5	0.0244	0.2603	1.4
Replicate_50	SAG Treated	6-9 somites	1494	53	704	112	446	175	4	161	169	103	13	19443.5	4565.5	0.0266	0.2482	1.57
Replicate_51	SAG Treated	6-9 somites	1267	26	503	127	468	138	5	163	182	111	12	22094	5027	0.0227	0.2252	1.54
Replicate_52	SAG Treated	6-9 somites	1379	50	544	125	487	167	6	156	185	134	12	24604	5160	0.0226	0.2497	1.61
SAG Treated, Total			4140	129	1751	364	1401	480	15	480	536	348	37	21906.5	4928	0.0238	0.241	1.57
All, Total			8164	188	3043	738	3020	1138	37	1065	1123	720	112	16967	4345	0.0241	0.2509	1.57
