## Supplementary material for "A single-cell atlas of spatial and temporal gene expression in the mouse cranial neural plate": Table S4

### Sheet: forebrain
Gene	Cluster	Correlation	Range
CD24A	0	0.998958	0.987703
MCF2	0	0.995681	0.711745
SALL1	0	0.994581	0.615697
MTAP7D3	0	0.994516	0.794392
CGNL1	0	0.994322	1.31104
RBPMS2	0	0.994258	1.11335
CKB	0	0.991497	1.18048
SOCS2	0	0.990781	0.904639
BASP1	0	0.990762	0.71792
CRIP2	0	0.989571	0.724033
L1TD1	0	0.9894	1.44739
GREB1L	0	0.98787	0.685559
CLDN6	0	0.987341	1.0486
DNMT3B	0	0.987204	1.99338
CALD1	0	0.986789	0.5975
FGFR1	0	0.986278	1.04617
POU5F1	0	0.986169	2.19155
LRPAP1	0	0.985847	0.572719
CLDN7	0	0.985616	0.690173
CDH1	0	0.984451	1.17158
AUTS2	0	0.983585	0.780104
EPCAM	0	0.983378	2.10233
HS6ST1	0	0.983303	0.603737
HIST1H4D	0	0.982855	0.52054
DDAH1	0	0.982664	0.493603
SALL4	0	0.981315	0.893173
RND3	0	0.978707	0.698409
IRX3	0	0.978678	1.30947
IRX5	0	0.977602	0.9514
LARS2	0	0.977532	0.377275
DDIT4	0	0.977368	0.733682
ZIC3	0	0.976736	0.821785
PODXL	0	0.974924	0.684265
CYP26A1	0	0.974275	1.27971
IQGAP1	0	0.97365	1.1946
LY6E	0	0.9732	0.863808
OAT	0	0.972497	0.494588
RAB25	0	0.971588	0.824041
GSC	0	0.971103	0.559658
MRPL34	0	0.970871	0.850333
ECI1	0	0.968496	0.8735
EMB	0	0.967886	1.02592
HELLS	0	0.967798	0.609243
ZMYND8	0	0.966195	0.803226
B230312C02RIK	0	0.965257	0.874494
PIM2	0	0.965038	1.75735
TCF7L1	0	0.962593	0.634023
PHC1	0	0.96167	1.00358
CHCHD10	0	0.96063	1.6815
VIM	0	0.958108	0.555549
LARP7	0	0.957439	0.706339
ZIC5	0	0.955973	0.782942
VAMP8	0	0.95215	0.743786
UBE2K	0	0.95053	0.709545
ZIC2	0	0.950343	0.582941
NAV2	0	0.947845	0.640658
EZR	0	0.946947	0.928601
PLIN3	0	0.933414	0.668803
GM42418	0	0.932697	1.2767
HPRT	0	0.917656	0.745376
NUMA1	0	0.915944	0.567541
DST	0	0.901479	0.813805
PCNT	0	0.892772	0.546191
SNRPN	0	0.874422	0.868494
ZFP36L2	0	0.870166	0.62562
FGFR2	0	0.863044	0.623636
TNFRSF19	0	0.844638	0.466003
FZD7	0	0.793523	0.605656
XIST	0	0.75555	0.634268
FAM181B	0	0.624341	0.683295
DUSP5	1	0.999141	0.391514
PHLDA1	1	0.998153	1.04552
SERF1	1	0.997617	0.911211
H2AFY	1	0.996609	0.912654
NRCAM	1	0.996595	0.384364
PFN2	1	0.996396	0.597503
RPRM	1	0.994341	0.555598
EFNB2	1	0.993927	0.875236
HMGN3	1	0.993139	0.616398
LPAR6	1	0.993109	0.463116
SCUBE1	1	0.992323	0.700629
NDN	1	0.991764	0.900371
IGFBP4	1	0.991326	0.610322
CD47	1	0.991138	0.723762
NRG1	1	0.9911	0.516652
ADPRH	1	0.990576	0.618007
H2-K1	1	0.988658	0.852102
FBLN1	1	0.987117	0.649786
PTPRZ1	1	0.986508	0.8461
DLK1	1	0.986295	0.400087
FOXD1	1	0.98594	0.80392
MAGEH1	1	0.98438	0.565915
CDH2	1	0.980218	1.55984
PAX6	1	0.971574	1.95781
TMEM108	1	0.971552	0.598897
SPRY2	1	0.969909	0.440976
PTN	1	0.967833	1.42988
HES1	1	0.967634	0.68508
YAF2	1	0.96248	0.678166
GM6133	1	0.96227	0.572363
IGFBP5	1	0.959657	0.454721
PLAGL1	1	0.959258	0.186973
IL17RD	1	0.955696	0.367488
PALLD	1	0.955459	1.18708
MYCN	1	0.954391	1.0408
GM1673	1	0.9536	1.16988
DKK1	1	0.951765	0.855602
TOX3	1	0.951491	0.857751
GLDC	1	0.951086	0.461139
FBN2	1	0.950511	0.922386
TCF7L2	1	0.950052	0.596895
CFL2	1	0.945398	0.677371
PEG12	1	0.944938	0.926515
BAZ1A	1	0.942364	0.89613
MEIS2	1	0.940594	0.764037
VSTM2B	1	0.935657	0.670784
MEST	1	0.933753	1.73644
LHX2	1	0.929413	1.91637
HOPX	1	0.926729	0.965895
FOXG1	1	0.923491	0.476436
SCUBE2	1	0.918009	0.818811
EHBP1	1	0.912327	0.875972
SPRED1	1	0.912143	0.570642
MAF	1	0.902837	0.725154
KHDRBS3	1	0.900333	0.917749
ALDH1A2	1	0.88633	0.506466
SIX6	1	0.8609	0.491662
GREM1	1	0.843226	0.368647
IDI1	1	0.799841	0.79548
FGF8	1	0.784109	0.370572
FEZF1	1	0.746728	0.837171
RPA3	1	0.686547	0.917924
RAX	1	0.606675	1.35402
SIX3	1	0.426128	1.37596
HES3	1	0.416326	0.471382
POU3F2	2	0.996989	0.740252
MAB21L2	2	0.996356	0.462571
JAG1	2	0.995501	0.726651
MSX1	2	0.993213	0.440764
MLLT3	2	0.992479	0.821494
VCAN	2	0.991602	0.729474
BARHL2	2	0.991481	0.511817
2510009E07RIK	2	0.990445	0.801509
ZFHX4	2	0.989874	0.865682
NAV1	2	0.989776	1.12068
CNTNAP2	2	0.989555	0.941345
MYCL	2	0.988817	0.701834
MID1	2	0.988254	0.796605
PAX5	2	0.986828	0.377221
MEX3B	2	0.98659	0.836115
IGDCC3	2	0.985458	1.16431
EFNB1	2	0.984705	0.558974
TMEM132C	2	0.984027	0.687518
PLAGL2	2	0.983234	0.903631
SACS	2	0.981927	0.540869
APP	2	0.979698	0.664248
MTSS1	2	0.977344	0.696828
PCDH18	2	0.975946	0.784405
ZIC1	2	0.975428	0.327934
TAB2	2	0.970989	0.839671
EFNA2	2	0.97073	0.772173
CRB2	2	0.970069	0.508705
EXOC5	2	0.968706	0.846407
DPYSL2	2	0.966797	0.909104
ILDR2	2	0.966369	1.26505
TROVE2	2	0.964768	0.656003
WNT8B	2	0.964259	0.865564
AXIN2	2	0.962205	0.991103
MIR17HG	2	0.960824	1.10081
RRAGB	2	0.957923	0.672276
GLS	2	0.957907	0.798857
SP5	2	0.956734	0.695012
MIB1	2	0.956331	0.748776
MYLK	2	0.954653	0.720768
HES5	2	0.954432	0.917119
WLS	2	0.952376	1.47272
EFNA5	2	0.94894	0.855023
PAX3	2	0.943482	0.589844
TENM4	2	0.933395	1.07198
XPOT	2	0.931551	0.739837
PDZPH1	2	0.929284	0.605167
PRKCI	2	0.92646	0.623446
ZDBF2	2	0.924935	0.702934
ZFHX3	2	0.924741	0.763208
RFX4	2	0.836287	0.781844
WNT1	2	0.815287	0.275586
IRX1	2	0.742212	0.843267
EN1	2	0.686314	0.452847
LIX1	3	0.99897	1.66536
SOX21	3	0.998966	0.966798
CCND2	3	0.99858	1.60407
SORBS2	3	0.998539	0.736916
NR2F2	3	0.998016	1.77206
PIM1	3	0.997986	0.461504
PLCB4	3	0.997461	0.733081
ZEB1	3	0.997214	0.701054
FIGN	3	0.997144	0.844138
ARX	3	0.995941	0.559797
NR2F1	3	0.995275	1.32522
RFLNB	3	0.994946	0.816222
TNRC18	3	0.994438	0.578975
PAM	3	0.994393	0.729818
FZD3	3	0.993815	0.911913
SP8	3	0.993013	0.724411
PRTG	3	0.992779	1.53332
STOX2	3	0.99258	1.15176
ZBTB16	3	0.992206	0.867182
3632451O06RIK	3	0.991851	0.685642
NRP2	3	0.99104	0.599184
PEG10	3	0.990668	0.55711
ADGRL2	3	0.990038	0.957442
FLRT3	3	0.989463	1.19338
CHST2	3	0.989125	1.06516
NRIP1	3	0.989019	0.799635
EMX2	3	0.988426	0.945439
ZFP503	3	0.987604	1.67369
ZFP36L1	3	0.985326	1.31512
HIPK2	3	0.984524	0.797377
TAL2	3	0.983639	0.915254
GLI3	3	0.98336	1.0951
MT-ND6	3	0.982867	1.24177
NECAB2	3	0.982377	0.450147
DMRTA2	3	0.981889	0.551017
HMGA2	3	0.981886	1.19324
UCHL1	3	0.980786	0.804164
GALNT1	3	0.980601	0.792366
GAS1	3	0.97957	0.898877
SPON1	3	0.979319	0.7215
RNF165	3	0.979066	0.923787
CELF2	3	0.978074	0.884238
TLE4	3	0.976779	0.995124
OTX1	3	0.958333	1.46949
WSCD1	3	0.947044	0.708432
FOXD4	4	0.995374	0.863852
SPARC	4	0.993848	0.698236
ATPIF1	4	0.991981	0.74055
HIST1H2AE	4	0.991631	0.775883
WFDC2	4	0.986715	1.08145
SMS	4	0.986636	0.855833
POLR2L	4	0.983178	0.716294
KRT18	4	0.982631	0.490313
LSR	4	0.981776	0.461103
TMEM256	4	0.981504	0.576066
ERAS	4	0.981387	0.764489
LGALS1	4	0.979766	0.636502
DDT	4	0.977968	0.578443
ATP5K	4	0.97742	0.831318
NDUFA12	4	0.975318	0.869402
LMO1	4	0.969141	0.727031
GM10076	4	0.968956	1.52116
NDUFV3	4	0.968135	0.595898
IFITM3	4	0.964736	0.824788
HIST1H2AP	4	0.963439	2.23524
SLC9A3R1	4	0.961924	0.719351
RPL37	4	0.960255	0.669947
APOE	4	0.954684	1.1904
SSSCA1	4	0.953764	0.660874
RASGRP2	4	0.94054	1.15036
HIST1H2AK	4	0.939923	1.76553
IFITM1	4	0.93891	0.750437
1810022K09RIK	4	0.938865	0.697124
ACER2	4	0.938359	1.43716
POU3F1	4	0.929616	1.00803
AES	4	0.920961	1.36798
IFITM2	4	0.920305	0.907802
ERMN	4	0.906556	0.59405
RPL35	4	0.882497	0.79399
FZD5	4	0.867383	0.683476
NKX2-9	4	0.857545	0.340231
HMGN5	4	0.857328	0.72143
GM10020	4	0.853374	0.730976
SPINT2	4	0.849486	0.742232
STMN2	4	0.838676	0.750337
FLNA	4	0.825034	0.568155
HESX1	4	0.802009	1.43908
PCSK1N	4	0.752527	0.770944

### Sheet: midbrain-R1
Gene	Cluster	Correlation	Range
SORBS2	0	0.999457	0.769597
DLL1	0	0.999325	0.365269
IL17RD	0	0.999062	1.24985
AXIN2	0	0.998841	0.986018
SPON1	0	0.99883	0.754066
PAX5	0	0.998746	1.84263
MIR124-2HG	0	0.998632	0.894469
POU3F2	0	0.998571	1.46616
PAM	0	0.997877	1.00943
CELF2	0	0.997849	0.997754
FLRT1	0	0.997607	0.925472
PAX8	0	0.997373	1.06565
SPRY2	0	0.997293	1.37602
MLLT3	0	0.997257	1.44263
GALNT7	0	0.997183	0.602431
IRF2BP2	0	0.996978	0.757941
TMEM132C	0	0.996436	0.964026
ASCL1	0	0.996308	0.148994
TLE4	0	0.995951	1.22598
PEG10	0	0.995693	0.394679
NR2F2	0	0.995507	0.979703
SOX21	0	0.995372	1.26296
EN2	0	0.995298	1.15044
PEG12	0	0.995092	0.976137
MEX3B	0	0.994301	1.00811
NRIP1	0	0.99425	1.12606
PLP1	0	0.994187	0.612935
FLRT3	0	0.993982	1.45318
GAS1	0	0.993929	0.797554
IRF2BPL	0	0.993692	0.771962
PALLD	0	0.993649	1.04184
MYLK	0	0.993585	1.18863
FZD3	0	0.993178	1.14856
ZBTB16	0	0.99311	1.06992
TSPAN13	0	0.992972	0.885483
ZFP36L1	0	0.992784	1.33174
CCND2	0	0.992589	1.86769
IRX2	0	0.992492	1.01235
COL2A1	0	0.992217	0.725595
CHD3	0	0.992165	0.927419
NDNF	0	0.992049	0.473268
ILDR2	0	0.990849	1.67124
FZD10	0	0.989972	0.659341
DUSP6	0	0.989613	0.53021
LEF1	0	0.989285	0.652826
2510009E07RIK	0	0.988919	0.488978
RAI14	0	0.988583	0.797986
SPRY1	0	0.988424	0.716669
ZFHX4	0	0.987623	0.816723
NR2F1	0	0.987098	1.71051
CDH2	0	0.98656	1.39086
PLEKHA1	0	0.986373	0.975048
GALNT1	0	0.984788	0.922746
THBS1	0	0.984532	0.349994
MYCL	0	0.984393	1.04973
KLF3	0	0.984324	1.19753
NAV1	0	0.984293	1.27789
TOX3	0	0.982774	0.746374
PIM1	0	0.98097	0.586391
WLS	0	0.979662	1.07942
PDHA1	0	0.979631	1.12415
PRKAR2B	0	0.975995	0.774973
IGDCC3	0	0.975161	1.57666
CUEDC1	0	0.97411	1.00283
EXOC5	0	0.970822	0.7007
MYCN	0	0.969557	0.984079
MSMO1	0	0.953746	0.581094
EFNB1	0	0.945393	1.06748
RAB28	0	0.930927	0.737844
DNMT3B	1	0.998634	2.02837
FGFR2	1	0.998386	0.779394
UBE2K	1	0.997281	0.878906
SOX9	1	0.997069	1.01965
SOCS2	1	0.997048	1.0336
HS6ST1	1	0.99635	0.843377
FZD5	1	0.996261	0.541733
EMB	1	0.995971	1.09258
EPCAM	1	0.995911	2.00616
L1TD1	1	0.995753	0.99833
OXCT1	1	0.995552	0.743397
ELAVL3	1	0.995535	0.400992
CXCL12	1	0.995174	0.526827
PHOX2A	1	0.994826	0.493845
TCF7L1	1	0.99469	0.969579
DDIT4	1	0.994258	0.908274
SHISA2	1	0.994176	1.03384
CGNL1	1	0.993858	1.16619
CDH1	1	0.993715	1.07489
INA	1	0.993624	0.572124
CYP26A1	1	0.993493	1.40167
PIM2	1	0.993292	1.98932
PLS3	1	0.9928	0.936175
CKB	1	0.992333	1.04036
CLDN6	1	0.990973	0.690834
ZIC3	1	0.990796	1.19874
PKDCC	1	0.988743	0.700193
HDAC6	1	0.988057	0.686747
LY6E	1	0.987255	0.969672
MEG3	1	0.98672	1.51122
AKAP12	1	0.986649	0.956737
RBPMS2	1	0.985695	0.911933
IQGAP1	1	0.985535	1.57128
MYO10	1	0.984816	1.09279
HESX1	1	0.981504	0.85996
OAT	1	0.981323	0.708215
CHCHD10	1	0.979557	1.68744
BASP1	1	0.976514	1.14573
CALCA	1	0.974794	0.358348
NPTX2	1	0.974244	0.701053
MRPL34	1	0.972887	0.860773
ACER2	1	0.972744	1.6814
AES	1	0.972597	1.04798
RGMA	1	0.970092	0.694706
FZD2	1	0.969899	0.784868
FGFR1	1	0.965061	1.02185
POU5F1	1	0.964887	2.33004
ECI1	1	0.964168	0.917397
FOXD4	1	0.963494	0.414901
B230312C02RIK	1	0.959878	0.951735
KRT8	1	0.959542	0.687155
PHLDA2	1	0.959502	0.763364
SPINT2	1	0.957295	0.943892
SNRPN	1	0.955367	0.913226
ERAS	1	0.954951	1.72069
SALL1	1	0.950843	0.811827
GREB1L	1	0.948462	0.962302
SALL4	1	0.938495	1.17213
XIST	1	0.883974	0.666123
DST	1	0.883695	0.821219
FZD7	1	0.854326	0.698986
PHC1	1	0.853041	0.792397
OTX2	1	0.843321	0.949788
MYH9	1	0.833471	0.959334
GM42418	1	0.803759	1.66033
PCSK1N	2	0.99705	1.78687
POLR2L	2	0.992786	0.705373
STMN2	2	0.992218	0.98679
SLC9A3R1	2	0.989584	0.502915
1700027J19RIK	2	0.98775	0.613987
TSPO	2	0.987042	0.876093
H2AFJ	2	0.985489	0.530293
PDGFA	2	0.985011	0.768926
NDUFA12	2	0.983192	0.83051
HIST1H2AE	2	0.980272	0.736458
EZR	2	0.977317	0.720476
HSP90AB1	2	0.977223	0.526694
ATP5K	2	0.974175	0.736603
GM10076	2	0.968516	1.48674
NDUFV3	2	0.967727	0.62803
IFITM2	2	0.966339	0.647694
KRT18	2	0.963914	0.648494
LSR	2	0.962752	0.616377
HIST1H2AP	2	0.962112	2.29294
LGALS1	2	0.960193	0.799906
APOE	2	0.955701	1.24219
LDHB	2	0.954339	1.08536
UPP1	2	0.953865	0.357688
TUBB3	2	0.952876	0.789738
LMO1	2	0.951642	0.980498
SPARC	2	0.949342	0.685461
SSSCA1	2	0.945961	0.779319
LHX5	2	0.943179	0.64183
RPS29	2	0.942701	0.560944
SMS	2	0.942238	0.737317
MT-ND1	2	0.942063	0.834423
MT-CO3	2	0.94176	0.757558
HIST1H2AK	2	0.94101	1.79628
RPL37	2	0.935734	0.697895
RASGRP2	2	0.935716	1.23308
WFDC2	2	0.933077	1.05093
SIX3	2	0.932292	0.564108
RPL38	2	0.927545	0.51494
IGFBP2	2	0.922675	0.913006
WNT8A	2	0.917329	0.24647
MT-CO1	2	0.916105	0.624388
FST	2	0.914855	0.698207
RPS21	2	0.913212	0.550016
LARP7	2	0.910071	0.82956
LSM7	2	0.899586	0.614895
RPL35	2	0.896975	0.785952
1810022K09RIK	2	0.887063	0.886891
EPHA4	2	0.876748	0.391146
RPL41	2	0.873988	0.483652
PCNT	2	0.873253	0.492076
CMTM8	2	0.868291	0.510502
FLNA	2	0.866814	0.49011
GM10020	2	0.842566	0.631708
TMSB10	2	0.801085	0.664817
MT-CYTB	2	0.800197	0.66211
FKBP11	2	0.761655	0.593151
FAU	2	0.619951	0.611705
LIX1	3	0.999164	1.41573
OTX1	3	0.999155	0.661922
H2AFY	3	0.999011	0.914453
WSCD1	3	0.998645	0.588037
H2-K1	3	0.998056	0.749639
FGF8	3	0.997359	0.944152
NDN	3	0.996781	0.906219
CHST2	3	0.995942	1.30731
CLDN10	3	0.9958	0.577897
RFLNB	3	0.995532	0.502141
ADPRH	3	0.994836	0.625633
PFN2	3	0.994105	0.656605
FAM181B	3	0.992861	1.03101
EHBP1	3	0.992573	0.413852
MAB21L2	3	0.992179	0.540307
ZFP503	3	0.991679	1.27075
VSTM2B	3	0.990405	0.842571
LAPTM4B	3	0.989493	0.468184
CCND1	3	0.989413	1.10128
MYC	3	0.988327	0.524395
HES5	3	0.987627	1.01883
BAZ1A	3	0.986435	0.474458
TPBG	3	0.986383	0.545191
FEZ1	3	0.985975	0.794035
NKD1	3	0.985769	0.578447
SERF1	3	0.984712	0.857054
NR2F6	3	0.984678	0.948132
PHLDA1	3	0.981083	0.657721
ARL4A	3	0.980573	0.524155
PAX3	3	0.979889	0.566153
UCHL1	3	0.979371	0.874843
MAGEH1	3	0.979221	0.624242
EN1	3	0.975129	2.1423
NKX6-2	3	0.972837	0.475435
FGF17	3	0.971636	0.381633
WNT1	3	0.968089	0.579705
EFNA2	3	0.965096	0.794601
CRABP1	3	0.963084	1.76885
ZIC1	3	0.962292	0.210775
GM6133	3	0.954971	0.695019
GLRX	3	0.953329	0.376767
2700046A07RIK	3	0.951201	0.451747
MEST	3	0.944862	1.36753
MSX1	3	0.935513	0.33855
PTN	3	0.921061	1.97851
ENPP2	3	0.918023	0.315207
TRH	3	0.909862	0.31697
SP5	3	0.891148	0.700092
HES3	3	0.877316	1.26438
GM2694	3	0.825354	0.723876
GM1673	3	0.821781	0.938127
RPA3	3	0.797511	0.958223
SEPT3	4	0.998358	0.767009
VCAN	4	0.99813	0.988414
MT-ND6	4	0.997751	1.43732
EFNA5	4	0.997187	0.982109
FIGN	4	0.996902	0.869027
VEZF1	4	0.996843	1.12713
IGFBP5	4	0.99605	0.855905
SPRED1	4	0.99522	1.26122
NREP	4	0.994924	0.716088
LCORL	4	0.994216	0.641004
JAG1	4	0.992967	0.954883
PLCH1	4	0.992966	0.821228
EPB41L4A	4	0.99287	0.530733
ABLIM1	4	0.992406	0.843057
PLAGL2	4	0.991138	0.811886
MID1	4	0.989985	0.921363
RFX4	4	0.989286	0.970506
PPP1R9A	4	0.989005	0.800275
SOX13	4	0.988704	0.737798
MAN2A1	4	0.988634	0.642517
TCF12	4	0.987944	1.28351
ZEB1	4	0.987306	0.643254
TROVE2	4	0.987046	0.737029
EFNB2	4	0.985019	0.958024
TNRC18	4	0.984771	1.02612
MIR17HG	4	0.983458	1.13372
TIMP3	4	0.983452	0.310486
MN1	4	0.983167	0.849762
PRTG	4	0.982279	1.43503
STOX2	4	0.98211	0.985271
EFNB3	4	0.982105	0.849834
RNF165	4	0.981973	0.826733
CELSR1	4	0.98129	0.722895
MAML3	4	0.979187	0.841932
4933434E20RIK	4	0.9764	0.844688
ZFHX3	4	0.975697	0.89443
TENM4	4	0.975111	0.988457
RRAGB	4	0.974096	0.806277
DPYSL2	4	0.97239	1.13671
ARL5B	4	0.964603	0.789231
KLHL9	4	0.924164	1.00398

### Sheet: hindbrain
Gene	Cluster	Correlation	Range
PTN	0	0.999354	2.32124
MEST	0	0.997585	2.37858
OPCML	0	0.993482	0.727311
PAX6	0	0.992662	1.00335
TSC22D1	0	0.992386	0.941334
MEIS1	0	0.992041	0.499404
MIR124-2HG	0	0.991013	0.739838
BOC	0	0.990991	0.533864
CRABP1	0	0.99049	3.13449
GM2694	0	0.989938	1.32928
NNAT	0	0.986323	1.30407
IER5	0	0.986278	0.398825
NAB2	0	0.982469	0.336299
PRRX2	0	0.982041	0.597412
KLF3	0	0.981659	0.684474
PFN2	0	0.981402	0.667332
1700025G04RIK	0	0.980947	0.732998
FAM181B	0	0.979172	1.03819
DPYSL5	0	0.978899	0.638191
NDN	0	0.978557	0.962658
WNT1	0	0.977646	0.203777
SEPT3	0	0.976817	0.544388
ADPRH	0	0.976461	0.577095
CACNG4	0	0.976097	0.483738
SERF1	0	0.975971	0.822423
ID1	0	0.975861	0.875874
IRX2	0	0.975761	1.40822
RFX4	0	0.975666	1.07709
PTPN13	0	0.974656	1.49266
TCF7L2	0	0.974409	0.726167
EGR2	0	0.973886	0.588145
SSBP2	0	0.972603	0.788655
6330403K07RIK	0	0.972342	0.87857
JAM3	0	0.972175	0.633834
WLS	0	0.970694	0.940973
NKX6-2	0	0.970327	0.547615
NSG2	0	0.969665	0.941503
TUBB2B	0	0.968495	0.657983
VSTM2B	0	0.968403	1.16712
P4HA1	0	0.968013	0.771752
KBTBD11	0	0.967484	0.538439
PAX5	0	0.966982	0.241472
H2AFY	0	0.964586	0.675887
VANGL2	0	0.964255	0.826328
TMEM47	0	0.959401	0.956324
RPRM	0	0.958402	0.87516
CD47	0	0.957841	0.493275
SOX21	0	0.955801	1.57569
FRAT2	0	0.952305	0.768316
ZFP516	0	0.951227	0.687232
SOX1	0	0.950468	1.62504
TIMP3	0	0.948742	0.347333
ZFP608	0	0.945329	0.970176
ROBO2	0	0.944349	0.400127
PLXNA2	0	0.944041	1.28705
TMSB4X	0	0.9425	1.14846
MAGEH1	0	0.940537	0.457638
FIGNL2	0	0.938752	0.685049
TMEM108	0	0.937714	0.552948
CHST2	0	0.935952	0.426605
SOX2	0	0.931821	1.47755
EFNA5	0	0.931654	1.21508
FJX1	0	0.93076	0.682914
PLAT	0	0.925543	0.389983
SIRPA	0	0.924541	0.402675
ZFP423	0	0.919891	0.681147
FAM84A	0	0.913484	0.222396
IGFBP5	0	0.910476	0.672528
ID2	0	0.908207	1.50521
NKX6-1	0	0.902968	0.404249
FGF15	0	0.894048	1.13111
EPHA4	0	0.890618	1.12104
KCNA1	0	0.883504	0.321322
LRP2	0	0.882709	0.889551
FGF3	0	0.875106	0.722753
FOXD3	0	0.872929	0.158984
UBASH3B	0	0.87049	0.233472
IRX5	0	0.850632	1.61988
IRX3	0	0.798516	1.72299
SFRP1	0	0.766076	1.35384
TENM4	0	0.765012	0.780315
MSX1	0	0.75251	0.322028
EN1	0	0.709418	0.468425
PPP1R1B	0	0.703449	0.392869
NEFM	0	0.680094	0.344249
PDE11A	0	0.620165	0.435434
NAPSA	0	0.55641	0.269824
HIST1H2AE	1	0.991425	0.751536
PDGFA	1	0.991331	0.91164
LSR	1	0.989605	0.757878
PCSK1N	1	0.988628	1.42864
ATP5K	1	0.9872	0.799695
GM10076	1	0.986983	1.15241
IFITM1	1	0.984345	1.22078
HIST1H2AP	1	0.981905	1.88999
EGFL7	1	0.980627	0.589816
1700019D03RIK	1	0.977634	0.459938
HIST1H3E	1	0.975213	0.361643
UPP1	1	0.972398	1.19617
HIST1H2AK	1	0.97231	1.51115
WFDC2	1	0.97031	1.07862
MEG3	1	0.969762	0.974969
SLC9A3R1	1	0.968169	0.654383
NDUFA12	1	0.967649	0.920806
POLR2L	1	0.966371	0.745447
CMTM8	1	0.965381	0.565972
RBPMS2	1	0.960753	0.703395
AES	1	0.957899	1.39843
LDHB	1	0.952234	2.17905
MEOX1	1	0.950996	0.244517
BASP1	1	0.950124	0.897468
FGFR2	1	0.947024	0.443369
HIST1H4D	1	0.946594	0.444632
HIST1H4H	1	0.945068	0.339504
DDIT4	1	0.942854	0.541623
CKB	1	0.94022	0.849317
KRT18	1	0.937752	0.750148
TNFRSF19	1	0.935189	0.515917
TAGLN2	1	0.929764	1.06405
LY6E	1	0.929448	0.781424
HNF1B	1	0.928783	0.473974
GCAT	1	0.927679	0.73811
IGFBP2	1	0.926689	1.38299
LGALS1	1	0.918247	1.0279
CAR2	1	0.916462	0.605793
SLC2A1	1	0.911608	1.18985
1810022K09RIK	1	0.909118	0.959825
GRB7	1	0.90002	0.689896
FKBP11	1	0.89249	0.88767
PHGDH	1	0.891871	0.902959
PHOX2A	1	0.874172	0.471597
BTBD17	1	0.868022	0.403631
VIM	1	0.83129	1.06268
PHLDA2	1	0.786549	0.823822
EZR	1	0.77219	0.868316
SFRP5	1	0.757149	0.463182
NPTX2	1	0.734944	0.337591
HOXD4	1	0.722337	0.217897
OTX2	1	0.653734	0.339831
PALM3	1	0.634101	0.292743
LMO1	1	0.617761	0.305822
PAX2	1	0.501101	0.426389
POU3F1	1	0.488087	0.910712
1700011H14RIK	1	0.376199	0.365574
IFITM3	1	0.351756	0.61931
SOX9	1	0.31681	0.46415
MAFB	1	0.290966	1.12009
MRPL34	2	0.999231	1.48944
PAK1	2	0.998359	0.790722
OXCT1	2	0.998195	1.04904
DACT2	2	0.99783	0.593551
ACER2	2	0.997144	1.6497
RASGRP2	2	0.995449	1.32126
DQX1	2	0.995272	0.76073
EPCAM	2	0.993989	1.9937
POU5F1	2	0.993134	2.9387
WNT8A	2	0.992855	1.38979
ECI1	2	0.992776	0.879244
RANGRF	2	0.992303	0.706801
L1TD1	2	0.992091	0.765175
OAT	2	0.991181	1.6056
DHCR24	2	0.989802	0.450575
HOXA1	2	0.989604	2.59451
CHCHD10	2	0.988694	1.48074
CAR4	2	0.988419	0.559719
SLC7A3	2	0.988397	0.685681
HPRT	2	0.987638	0.804747
SSSCA1	2	0.987108	1.06947
GOLGA3	2	0.986858	0.554497
B230312C02RIK	2	0.984398	0.874259
ITM2B	2	0.983421	0.617484
DUSP9	2	0.98326	0.890687
BST2	2	0.982965	0.753673
SALL4	2	0.982175	0.983963
DST	2	0.982106	0.980975
NECTIN2	2	0.979975	1.26458
SPINT2	2	0.979645	0.823915
AKAP12	2	0.979224	0.848606
APOE	2	0.979207	1.49767
CXX1A	2	0.978999	0.731438
NUDT4	2	0.977445	0.779572
PHLDA3	2	0.97501	1.58778
ZMYND8	2	0.97388	0.884662
MOGAT2	2	0.972921	0.764252
METRN	2	0.972249	0.970707
EXOSC2	2	0.971459	0.714963
GM26767	2	0.968976	0.378421
ISYNA1	2	0.968197	0.95186
CDH1	2	0.96812	1.12289
CXCL12	2	0.967998	0.897621
H19	2	0.966982	0.476224
TRP53I11	2	0.966633	0.361178
HES3	2	0.966265	0.981977
LHPP	2	0.964593	1.29779
ERAS	2	0.964465	1.13076
IQGAP1	2	0.96019	0.775078
CXX1B	2	0.959119	0.98693
SKAP2	2	0.958612	0.746429
DNMT3B	2	0.956524	1.21997
CGNL1	2	0.952922	0.37887
ZYX	2	0.935697	0.82026
FOXP1	2	0.928455	0.70963
PIM2	2	0.92554	1.38522
ZIC3	2	0.902578	0.659265
RBP1	2	0.814552	1.48279
CYP26A1	2	0.381803	0.207469
PPP3CA	3	0.999732	0.731497
PALLD	3	0.99965	1.12573
GDF10	3	0.999194	0.890058
MYLK	3	0.999012	0.617621
PRSS23	3	0.998907	0.804947
KMT2E	3	0.998781	0.699616
FZD3	3	0.998218	0.943269
JAG1	3	0.997796	1.3096
ACLY	3	0.997683	0.899963
DOCK7	3	0.997459	0.623573
NREP	3	0.997371	1.33221
FIGN	3	0.997313	1.20764
CAR10	3	0.996986	0.720187
CHD9	3	0.996836	0.529698
TLE4	3	0.996361	1.38894
THBS1	3	0.996192	1.06597
ILDR2	3	0.994934	1.69819
ZFP710	3	0.99482	0.794795
PEG12	3	0.994807	1.02041
ABLIM1	3	0.994628	0.5252
TNRC18	3	0.994549	0.595137
IKZF2	3	0.994423	0.525714
BCL2	3	0.994325	0.533664
KDM7A	3	0.993907	0.636616
HOXA2	3	0.9939	0.972207
PAX3	3	0.993531	1.20501
KIF1B	3	0.993388	0.815697
SPRY2	3	0.993228	0.919418
ZSWIM6	3	0.99302	0.856273
GAS1	3	0.992887	1.0078
PDZPH1	3	0.992359	0.794697
NRP2	3	0.992335	1.49807
ZDHHC20	3	0.991972	0.541729
ZEB1	3	0.991118	0.703473
EPB41L4A	3	0.99092	0.775406
ADGRL2	3	0.990273	1.43462
FHL1	3	0.989977	0.896445
MLLT3	3	0.989963	1.03845
TOX3	3	0.98728	0.761999
CDH2	3	0.986676	1.61769
MID1	3	0.984998	0.660268
SALL2	3	0.984493	0.93681
HES5	3	0.983459	1.37691
VGLL3	3	0.981792	1.59342
SEMA4F	3	0.980663	0.247093
FEZ1	3	0.980443	1.11316
MSX3	3	0.977589	0.763728
SKIDA1	3	0.977332	0.873819
MYCN	3	0.976699	0.995303
COL2A1	3	0.976614	1.07813
EPHB2	3	0.974522	0.608095
MYCL	3	0.974052	0.853706
MN1	3	0.972681	1.18549
UBL3	3	0.965164	0.751156
GM6133	3	0.961367	0.59584
LGR4	3	0.95828	1.01009
EPHB1	3	0.952677	0.894028
NDNF	3	0.894773	0.301267
NR2F2	4	0.998789	2.56396
CELF2	4	0.998216	0.987717
EFNB2	4	0.99818	1.32678
NR2F1	4	0.997993	2.77438
MAF	4	0.997345	0.294243
ZMYND11	4	0.996691	0.868553
GLS	4	0.996528	0.634209
MT-ND6	4	0.996442	1.14442
TBL1XR1	4	0.996053	0.611026
ZBTB16	4	0.995892	1.11691
TCF12	4	0.995598	1.05747
NCALD	4	0.995466	0.752713
EPHA7	4	0.99531	1.21027
MEF2C	4	0.994981	0.480312
BCL2L11	4	0.994659	0.695848
SPON1	4	0.994641	0.705707
FHOD3	4	0.994498	0.724963
GLI3	4	0.994219	0.825614
CDON	4	0.994142	0.550483
DPYSL2	4	0.993995	0.959929
COL1A2	4	0.993907	0.405411
MTSS1	4	0.993823	0.478857
POU3F2	4	0.993563	0.945877
LIX1	4	0.993289	0.796503
ZFHX4	4	0.993199	0.30955
COL1A1	4	0.993068	0.241777
SFRP2	4	0.992789	0.864826
KDM3A	4	0.992129	0.658191
STOX2	4	0.991301	0.822298
MEX3B	4	0.991157	0.689974
EFNB3	4	0.990232	0.562102
CYP26B1	4	0.990131	0.426613
ARHGAP29	4	0.989982	0.67461
GALNT1	4	0.987515	0.679569
NUAK1	4	0.986831	0.972258
RNF165	4	0.986306	0.829063
MAPK10	4	0.986148	0.639366
ADGRV1	4	0.985096	0.563606
NBEA	4	0.983342	0.583984
MIR17HG	4	0.978563	0.835274
RAI14	4	0.977782	0.650145
CXXC4	4	0.977392	0.897514
ZFP422	4	0.976501	0.634104
PLCH1	4	0.974862	0.624782
SMOC1	4	0.972141	0.347299
CASZ1	4	0.967593	0.240242
FZD7	4	0.954143	1.14647
PEG10	4	0.947097	0.620252
ZFP503	4	0.931932	1.06531
NRIP1	4	0.927039	1.25146
FST	4	0.916509	1.26844
RPA3	4	0.906441	0.693628
CDX2	5	0.997984	2.56691
SEMA6A	5	0.995544	1.14359
NKX1-2	5	0.994975	1.94716
FGFBP3	5	0.993744	1.36796
APELA	5	0.992789	1.04443
CDX1	5	0.991681	3.24305
HOXB1	5	0.991376	1.5435
MCC	5	0.991327	0.923229
ETV4	5	0.99055	0.956895
APLN	5	0.987975	0.724647
EPHA1	5	0.987445	0.996334
TRH	5	0.983466	0.828364
HOXB4	5	0.981644	1.08008
CDKN1A	5	0.979547	0.820379
SP5	5	0.975345	1.19515
NXN	5	0.968045	0.942985
HOXB8	5	0.966261	0.771695
TSHZ1	5	0.959655	0.838278
ZFP703	5	0.95427	1.32294
CXXC5	5	0.953993	0.550854
ALPL	5	0.95273	1.0651
SMYD2	5	0.949651	0.920866
ZFP36L2	5	0.94674	0.689121
SEMA3E	5	0.939757	0.645723
GBX2	5	0.938626	1.12425
GRSF1	5	0.924418	1.98649
MKRN1	5	0.911935	1.10549
PHC1	5	0.908253	0.723992
PIM1	5	0.905439	1.09769
PEG3	5	0.897095	0.876332
XIST	5	0.851173	0.676063
FZD10	5	0.676741	0.724427
HOXB3	5	0.453219	0.412635
HOXA3	5	0.437615	0.346262
HOXB2	5	0.403997	0.795691
