## Supplementary material for "A single-cell atlas of spatial and temporal gene expression in the mouse cranial neural plate": Table S8

### Sheet: Transcription Factors
Gene	NCBI GeneID	Annotation Source	2D Cluster, D=10	A-P Axis Cluster	M-L Axis Cluster
9430076C15RIK	231991	GO, KEGG	14	2	-
AES	14797	GO	1	5	-
AFF1	17355	GO	0	10	-
AFF3	16764	GO	0	10	-
AR	11835	GO, KEGG	2	-	-
ARID3A	13496	GO, KEGG	4	2	-
ARID3B	56380	KEGG	10	4	-
ARID5B	71371	GO, KEGG	1	-	-
ARX	11878	GO, KEGG	3	0	-
ASCL1	17172	GO, KEGG	12	9	-
BARHL1	54422	GO, KEGG	12	-	-
BARHL2	104382	GO, KEGG	12	8	1
BASP1	70350	GO	12	-	-
BATF3	381319	GO, KEGG	14	0	-
BHLHE41	79362	GO, KEGG	2	-	-
CASZ1	69743	GO, KEGG	0	10	-
CITED2	17684	GO	7	1	-
CSRP2	13008	KEGG	14	-	-
CXXC4	319478	KEGG	1	-	5
CXXC5	67393	KEGG	11	5	-
DACH1	13134	GO	14	2	-
DACH2	93837	GO	0	-	3
DBX1	13172	GO, KEGG	4	-	3
DLX5	13395	GO, KEGG	8	-	-
DMBX1	140477	GO, KEGG	5	3	1
DMRT3	240590	GO, KEGG	3	0	-
DMRTA1	242523	GO, KEGG	14	0	-
DMRTA2	242620	GO, KEGG	3	0	-
EBF1	13591	GO, KEGG	0	6	0
EGR2	13654	GO, KEGG	10	4	3
EMX2	13797	GO, KEGG	3	0	2
EN1	13798	GO, KEGG	11	3	1
EN2	13799	GO, KEGG	11	3	2
ETV5	104156	GO, KEGG	2	5	-
FEZF1	73191	GO, KEGG	6	7	-
FEZF2	54713	GO, KEGG	3	0	3
FOXA1	15375	GO, KEGG	9	8	6
FOXA2	15376	GO, KEGG	9	5	5
FOXB1	64290	GO, KEGG	13	1	4
FOXD1	15229	GO, KEGG	3	0	3
FOXD3	15221	GO, KEGG	8	-	-
FOXD4	14237	GO, KEGG	3	0	4
FOXG1	15228	GO, KEGG	6	2	-
FOXO1	56458	GO, KEGG	0	-	-
GBX1	231044	GO, KEGG	10	4	-
GBX2	14472	GO, KEGG	7	1	-
GLI1	14632	GO, KEGG	1	-	-
GLI3	14634	GO, KEGG	8	-	2
GSC	14836	GO, KEGG	9	0	3
GSC2	195333	GO, KEGG	12	5	-
HES1	15205	GO, KEGG	6	2	4
HES3	15207	GO, KEGG	2	9	2
HES5	15208	GO, KEGG	13	1	-
HESX1	15209	GO, KEGG	6	7	3
HIVEP2	15273	GO, KEGG	0	-	-
HOPX	74318	KEGG	6	7	-
HOXA2	15399	GO, KEGG	10	4	4
HOXB1	15407	GO, KEGG	10	10	4
HOXB2	103889	GO, KEGG	10	4	5
HOXB3	15410	GO, KEGG	10	4	-
ID1	15901	GO, KEGG	8	-	2
ID2	15902	GO, KEGG	0	6	2
IKZF2	22779	GO, KEGG	1	-	-
INSM1	53626	GO, KEGG	12	-	-
IRF2BPL	238330	GO, KEGG	11	9	-
IRX1	16371	GO, KEGG	5	3	1
IRX2	16372	GO, KEGG	7	1	2
IRX3	16373	GO, KEGG	7	1	2
IRX5	54352	GO, KEGG	7	1	2
KLF3	16599	GO, KEGG	2	-	-
LHX2	16870	GO, KEGG	6	7	3
LHX5	16873	GO, KEGG	3	0	-
LMO2	16909	GO	14	-	-
LMX1A	110648	GO, KEGG	8	-	0
LMX1B	16917	GO, KEGG	11	3	0
MAF	17132	GO, KEGG	6	2	3
MAFB	16658	GO, KEGG	10	4	-
MAML3	433586	GO	1	-	-
MECOM	14013	GO, KEGG	3	0	-
MEF2C	17260	GO, KEGG	10	4	-
MEIS1	17268	GO, KEGG	10	4	-
MEIS2	17536	GO, KEGG	0	4	-
MN1	433938	KEGG	13	1	-
MSX1	17701	GO, KEGG	8	1	1
MSX2	17702	GO, KEGG	8	1	1
MSX3	17703	GO, KEGG	0	6	2
MXD4	17122	GO, KEGG	1	-	-
MYB	17863	GO, KEGG	14	7	-
MYCL	16918	GO, KEGG	13	1	-
MYCN	18109	GO, KEGG	0	-	-
NAB1	17936	GO	10	4	-
NAB2	17937	GO	10	4	-
NEUROG1	18014	GO, KEGG	12	5	1
NEUROG2	11924	GO, KEGG	12	-	-
NFIA	18027	GO, KEGG	1	-	0
NKX2-1	21869	GO, KEGG	9	7	3
NKX2-2	18088	GO, KEGG	1	-	4
NKX2-4	228731	GO, KEGG	9	7	3
NKX2-9	18094	GO, KEGG	9	0	4
NKX6-1	18096	GO, KEGG	1	1	5
NKX6-2	14912	GO, KEGG	13	1	3
NPAS3	27386	GO, KEGG	0	1	-
NR2E1	21907	GO, KEGG	3	0	-
NR2F1	13865	GO, KEGG	7	1	2
NR2F2	11819	GO, KEGG	0	4	0
NRIP1	268903	GO	0	6	-
OLIG2	50913	GO, KEGG	4	-	-
OLIG3	94222	GO, KEGG	0	6	-
OTX1	18423	GO, KEGG	3	8	1
OTX2	18424	GO, KEGG	3	8	1
PAX2	18504	GO, KEGG	2	5	2
PAX3	18505	GO, KEGG	0	10	2
PAX5	18507	GO, KEGG	11	3	2
PAX6	18508	GO, KEGG	3	2	3
PAX7	18509	GO, KEGG	8	1	1
PAX8	18510	GO, KEGG	11	3	2
PBXIP1	229534	GO	1	-	0
PCBD1	13180	GO	4	-	-
PEG3	18616	GO, KEGG	1	-	0
PHOX2A	11859	GO, KEGG	2	9	-
PHOX2B	18935	GO, KEGG	0	6	-
PKNOX2	208076	GO, KEGG	2	3	-
PLAGL1	22634	GO, KEGG	4	2	3
POU3F1	18991	GO, KEGG	9	-	-
POU3F2	18992	GO, KEGG	11	9	-
POU3F3	18993	GO, KEGG	11	3	-
POU3F4	18994	GO, KEGG	1	3	6
POU6F2	218030	GO, KEGG	1	-	0
PROX1	19130	GO, KEGG	1	-	-
PRRX2	20204	GO, KEGG	10	-	-
PTX3	19288	GO	0	1	-
RARB	218772	GO, KEGG	4	-	-
RAX	19434	GO, KEGG	6	7	3
RFX4	71137	GO, KEGG	7	1	0
SALL1	58198	GO	4	7	4
SALL3	20689	GO	3	2	-
SIM2	20465	GO, KEGG	12	-	-
SIX3	20473	GO, KEGG	6	7	3
SIX6	20476	GO, KEGG	6	2	3
SMAD3	17127	GO	1	-	-
SOX1	20664	GO, KEGG	13	6	2
SOX13	20668	GO, KEGG	13	1	-
SOX21	223227	GO, KEGG	13	3	-
SOX5	20678	GO, KEGG	4	2	4
SOX6	20679	GO, KEGG	14	7	-
SOX9	20682	GO, KEGG	14	0	-
SP5	64406	GO, KEGG	5	3	1
SP8	320145	GO, KEGG	2	-	2
SP9	381373	GO, KEGG	2	9	-
STOX2	71069	GO	4	-	-
TAL2	21350	GO, KEGG	3	8	1
TCF7L1	21415	GO, KEGG	4	2	4
TCF7L2	21416	GO, KEGG	6	2	-
TCFL5	277353	GO, KEGG	14	2	-
TFAP2A	21418	GO, KEGG	8	-	-
TFAP2B	21419	GO, KEGG	8	-	-
TFAP2C	21420	GO, KEGG	8	-	-
TGFB1I1	21804	GO	14	-	-
TLE1	21885	GO	14	-	-
TOX2	269389	GO	9	-	0
TOX3	244579	GO	4	0	-
TRPS1	83925	GO, KEGG	5	5	-
TSHZ1	110796	GO, KEGG	10	10	-
TSHZ2	228911	GO, KEGG	1	-	-
TSHZ3	243931	GO, KEGG	10	4	-
TWIST1	22160	GO, KEGG	8	-	-
VAX1	22326	GO, KEGG	14	2	-
WWC1	211652	GO	2	-	-
ZBTB38	245007	GO, KEGG	14	-	-
ZEB2	24136	GO, KEGG	0	-	-
ZFHX3	11906	GO, KEGG	5	5	-
ZFHX4	80892	GO, KEGG	5	-	2
ZFP423	94187	GO, KEGG	13	1	-
ZFP536	243937	GO, KEGG	1	-	0
ZFP710	209225	GO	0	6	-
ZIC1	22771	GO, KEGG	8	-	1
ZIC2	22772	GO, KEGG	8	-	2
ZIC3	22773	GO, KEGG	0	6	2
ZIC4	22774	GO, KEGG	8	-	-
ZIC5	65100	GO, KEGG	8	-	2
