## Supplementary material for "A single-cell atlas of spatial and temporal gene expression in the mouse cranial neural plate": Table S9

### Sheet: Ligands
Gene	NCBI GeneID	Annotation Source	2D Cluster, D=10	A-P Axis Cluster	M-L Axis Cluster
ACKR3	12778	Cellinker	0	-	-
ANGPT1	11600	Cellinker, CellTalk	10	-	-
APELA	100038489	CellTalk	1	-	6
AR	11835	Cellinker	2	-	-
BMP5	12160	Cellinker, CellTalk	8	-	-
BMP7	12162	Cellinker, CellTalk	4	0	0
BOC	117606	Cellinker	7	1	-
CALCA	12310	Cellinker, CellTalk	9	0	6
CAR2	12349	Cellinker	14	0	-
CD24A	12484	CellTalk	7	9	-
CD47	16423	Cellinker	4	7	-
CDH6	12563	Cellinker	14	-	-
CLU	12759	Cellinker, CellTalk	3	8	-
COL1A1	12842	Cellinker, CellTalk	10	4	-
COL1A2	12843	Cellinker, CellTalk	10	4	-
COL2A1	12824	Cellinker, CellTalk	7	1	-
COL9A2	12840	Cellinker, CellTalk	14	2	-
CTHRC1	68588	Cellinker, CellTalk	1	-	0
CX3CL1	20312	Cellinker, CellTalk	10	-	-
CXCR4	12767	Cellinker	1	-	-
DKK1	13380	Cellinker, CellTalk	3	0	3
DKK2	56811	Cellinker, CellTalk	1	-	0
DLK1	13386	Cellinker, CellTalk	14	0	-
DLL3	13389	Cellinker, CellTalk	12	-	-
DRAXIN	70433	Cellinker, CellTalk	8	-	-
EDN1	13614	Cellinker, CellTalk	14	7	-
EDNRA	13617	Cellinker	1	-	-
EDNRB	13618	Cellinker	13	-	-
EFNA2	13637	Cellinker, CellTalk	5	5	1
EFNB1	13641	Cellinker, CellTalk	7	1	-
EFNB2	13642	Cellinker, CellTalk	0	2	4
EFNB3	13643	Cellinker, CellTalk	2	9	-
EPCAM	17075	Cellinker	14	-	-
EPHA4	13838	Cellinker	0	4	-
EPHA7	13841	Cellinker	4	4	-
ETV5	104156	Cellinker	2	5	-
F3	14066	Cellinker	0	-	-
FAT4	329628	Cellinker, CellTalk	0	-	-
FBLN2	14115	Cellinker	11	3	-
FGF15	14170	Cellinker, CellTalk	13	1	2
FGF17	14171	Cellinker, CellTalk	2	3	-
FGF18	14172	Cellinker, CellTalk	11	3	-
FGF3	14174	Cellinker, CellTalk	10	10	3
FGF8	14179	Cellinker, CellTalk	2	5	-
FGFR2	14183	Cellinker	12	2	-
FGFR3	14184	Cellinker	0	-	-
FGFRL1	116701	Cellinker	4	-	-
FLRT1	396184	Cellinker	11	3	2
FLRT2	399558	Cellinker	9	-	6
FLRT3	71436	Cellinker	2	5	-
FRZB	20378	Cellinker	4	-	-
FZD7	14369	Cellinker	0	6	4
GDF10	14560	Cellinker, CellTalk	0	6	3
GNG2	14702	CellTalk	4	-	-
GPC3	14734	Cellinker, CellTalk	4	2	4
GPC4	14735	Cellinker	14	2	-
IFITM1	68713	Cellinker	1	5	4
IGDCC3	19289	Cellinker	11	9	1
IGFBP5	16011	CellTalk	9	-	5
IGFBPL1	75426	Cellinker	12	-	-
IGSF21	230868	Cellinker	2	-	-
ILDR2	100039795	Cellinker	7	1	-
IRS4	16370	Cellinker	6	0	-
ITGA6	16403	Cellinker	5	5	-
ITGB5	16419	Cellinker	1	-	5
ITM2B	16432	Cellinker	1	-	-
JAG1	16449	Cellinker, CellTalk	13	1	-
JAK2	16452	Cellinker	10	4	-
JAM2	67374	Cellinker, CellTalk	2	-	-
KCNA1	16485	Cellinker	10	4	-
KITL	17311	Cellinker, CellTalk	2	-	-
LGI1	56839	-	11	3	-
LGI2	246316	-	14	7	-
LIFR	16880	Cellinker	1	-	6
LTBP1	268977	Cellinker	4	2	4
MMP14	17387	Cellinker, CellTalk	1	-	6
NCAM1	17967	Cellinker, CellTalk	0	6	-
NID1	18073	Cellinker	10	-	-
NID2	18074	Cellinker, CellTalk	14	-	-
NLGN3	245537	Cellinker, CellTalk	2	-	-
NRCAM	319504	Cellinker	4	2	-
NRG1	211323	Cellinker, CellTalk	4	2	-
NRP1	18186	Cellinker	2	5	-
NRP2	18187	Cellinker	0	1	2
NRXN3	18191	Cellinker	4	-	-
NTF3	18205	Cellinker, CellTalk	5	-	1
NTN1	18208	Cellinker, CellTalk	1	-	0
NTNG1	80883	Cellinker, CellTalk	1	-	5
NXPH1	18231	Cellinker, CellTalk	4	0	-
OPCML	330908	Cellinker	0	6	0
PAM	18484	Cellinker	2	5	-
PDGFRA	18595	Cellinker	0	10	-
PLAT	18791	Cellinker, CellTalk	10	4	0
PLTP	18830	Cellinker, CellTalk	1	9	-
PTCH1	19206	Cellinker	9	-	4
PTN	19242	Cellinker, CellTalk	7	1	-
PTPRD	19266	Cellinker	4	-	-
PTPRZ1	19283	Cellinker	6	2	-
RBP4	19662	Cellinker, CellTalk	1	-	-
RGMA	244058	Cellinker, CellTalk	0	-	-
RGMB	68799	Cellinker, CellTalk	12	-	-
RLN1	19773	Cellinker	0	6	-
RSPO1	192199	Cellinker, CellTalk	5	-	-
RSPO2	239405	Cellinker, CellTalk	5	-	-
S100A10	20194	Cellinker, CellTalk	4	4	-
SCUBE2	56788	Cellinker	3	0	-
SDK2	237979	Cellinker	10	4	-
SELENOP	20363	CellTalk	1	-	5
SEMA3A	20346	Cellinker, CellTalk	13	-	-
SEMA3C	20348	Cellinker, CellTalk	1	-	-
SEMA3E	20349	Cellinker, CellTalk	9	-	0
SEMA3F	20350	Cellinker, CellTalk	10	-	-
SEMA4F	20355	Cellinker	10	4	-
SEMA6A	20358	Cellinker, CellTalk	3	7	-
SERPINE2	20720	Cellinker, CellTalk	2	5	-
SFRP1	20377	Cellinker, CellTalk	0	-	-
SFRP2	20319	Cellinker, CellTalk	13	-	-
SHH	20423	Cellinker, CellTalk	9	0	6
SLIT2	20563	Cellinker, CellTalk	1	-	0
SLIT3	20564	Cellinker, CellTalk	9	-	6
SPARC	20692	Cellinker	4	4	-
SPINK1	20730	Cellinker, CellTalk	9	2	4
SPON1	233744	CellTalk	9	0	4
TAC1	21333	Cellinker, CellTalk	14	7	-
TCN2	21452	CellTalk	10	-	-
TGFB2	21808	Cellinker, CellTalk	9	2	6
THBS1	21825	Cellinker, CellTalk	0	6	3
TIMP3	21859	Cellinker	9	-	4
TRH	22044	Cellinker, CellTalk	5	5	1
UNC5C	22253	Cellinker	8	-	-
VCAN	13003	Cellinker, CellTalk	1	-	-
VEGFC	22341	Cellinker, CellTalk	14	0	-
VIM	22352	CellTalk	1	1	0
WNT1	22408	Cellinker, CellTalk	5	3	1
WNT3	22415	CellTalk	8	-	-
WNT3A	22416	Cellinker, CellTalk	8	-	1
WNT4	22417	Cellinker, CellTalk	5	3	1
WNT5A	22418	Cellinker, CellTalk	12	5	-
WNT5B	22419	Cellinker, CellTalk	3	0	-
WNT7B	22422	Cellinker, CellTalk	12	8	1
WNT8A	20890	Cellinker, CellTalk	10	10	-
WNT8B	22423	Cellinker, CellTalk	12	8	1

### Sheet: Receptors
Gene	NCBI GeneID	Annotation Source	2D Cluster, D=10	A-P Axis Cluster	M-L Axis Cluster
3632451O06RIK	67419	Cellinker	12	8	-
ACKR3	12778	Cellinker, CellTalk	0	-	-
ADGRG1	14766	Cellinker	2	3	-
ADGRL2	99633	Cellinker	0	-	-
BOC	117606	Cellinker	7	1	-
CD47	16423	Cellinker, CellTalk	4	7	-
CDH11	12552	Cellinker	14	-	-
CDH7	241201	Cellinker	10	-	-
CDON	57810	Cellinker, CellTalk	0	-	-
CELSR1	12614	Cellinker	7	1	-
CLDN10	58187	-	2	3	-
CLEC2L	665180	Cellinker	1	9	0
COL1A1	12842	Cellinker	10	4	-
COL1A2	12843	Cellinker	10	4	-
COL2A1	12824	Cellinker	7	1	-
CTHRC1	68588	Cellinker	1	-	0
CXCR4	12767	Cellinker, CellTalk	1	-	-
DLK1	13386	Cellinker	14	0	-
EDNRA	13617	Cellinker, CellTalk	1	-	-
EDNRB	13618	Cellinker, CellTalk	13	-	-
EFNB1	13641	Cellinker	7	1	-
EFNB2	13642	Cellinker	0	2	4
EMP1	13730	-	8	9	1
EPCAM	17075	Cellinker	14	-	-
EPHA4	13838	Cellinker, CellTalk	0	4	-
EPHA7	13841	Cellinker, CellTalk	4	4	-
EPHB2	13844	Cellinker, CellTalk	1	-	-
EZR	22350	Cellinker	7	1	-
F3	14066	Cellinker, CellTalk	0	-	-
FGFR2	14183	Cellinker, CellTalk	12	2	-
FGFR3	14184	Cellinker, CellTalk	0	-	-
FGFRL1	116701	Cellinker, CellTalk	4	-	-
FLRT1	396184	Cellinker	11	3	2
FLRT2	399558	Cellinker, CellTalk	9	-	6
FLRT3	71436	Cellinker, CellTalk	2	5	-
FZD10	93897	Cellinker, CellTalk	7	1	2
FZD2	57265	Cellinker, CellTalk	4	2	4
FZD4	14366	Cellinker, CellTalk	3	0	-
FZD5	14367	Cellinker, CellTalk	6	2	3
FZD7	14369	Cellinker, CellTalk	0	6	4
FZD8	14370	Cellinker, CellTalk	6	2	-
GAS1	14451	Cellinker, CellTalk	8	-	2
GPC4	14735	Cellinker, CellTalk	14	2	-
GREM1	23892	Cellinker	14	2	-
IGDCC3	19289	Cellinker	11	9	1
IGSF21	230868	Cellinker	2	-	-
IL17RD	171463	CellTalk	2	5	-
ILDR2	100039795	Cellinker	7	1	-
ITGA6	16403	Cellinker, CellTalk	5	5	-
ITGA8	241226	Cellinker, CellTalk	10	-	-
ITGB5	16419	Cellinker, CellTalk	1	-	5
ITGB8	320910	Cellinker, CellTalk	0	10	-
JAG1	16449	Cellinker	13	1	-
JAK2	16452	Cellinker	10	4	-
JAM2	67374	Cellinker	2	-	-
KCNQ3	110862	CellTalk	5	-	-
LGR4	107515	Cellinker, CellTalk	0	6	4
LIFR	16880	Cellinker, CellTalk	1	-	6
LPAR1	14745	Cellinker, CellTalk	6	7	-
LPAR4	78134	Cellinker	0	6	2
LRP2	14725	Cellinker, CellTalk	0	-	-
LRRTM3	216028	Cellinker	14	0	-
LRTM1	319476	-	12	5	-
MBP	17196	Cellinker	13	-	-
NCAM1	17967	Cellinker	0	6	-
NLGN3	245537	Cellinker	2	-	-
NOTCH2	18129	Cellinker, CellTalk	1	-	-
NRCAM	319504	Cellinker, CellTalk	4	2	-
NRP1	18186	Cellinker, CellTalk	2	5	-
NRP2	18187	Cellinker, CellTalk	0	1	2
NRXN3	18191	Cellinker, CellTalk	4	-	-
NTNG1	80883	Cellinker	1	-	5
NTRK2	18212	Cellinker, CellTalk	10	4	-
OPCML	330908	Cellinker	0	6	0
PCDH8	18530	-	1	10	0
PDGFRA	18595	Cellinker, CellTalk	0	10	-
PLXNA2	18845	Cellinker, CellTalk	0	10	0
PLXNC1	54712	Cellinker	13	-	-
PROKR1	58182	CellTalk	5	-	-
PTCH1	19206	Cellinker, CellTalk	9	-	4
PTH1R	19228	Cellinker, CellTalk	1	-	5
PTPRD	19266	Cellinker	4	-	-
PTPRZ1	19283	Cellinker, CellTalk	6	2	-
RAMP2	54409	Cellinker, CellTalk	9	-	5
ROBO1	19876	Cellinker, CellTalk	2	-	-
ROBO2	268902	Cellinker, CellTalk	2	4	-
SDK2	237979	Cellinker	10	4	-
SIRPA	19261	CellTalk	0	-	-
SLITRK2	245450	Cellinker	8	-	-
SLITRK6	239250	Cellinker	2	-	-
SORCS2	81840	CellTalk	1	-	0
THBS1	21825	Cellinker	0	6	3
THSD7A	330267	Cellinker	4	7	5
TNFRSF19	29820	-	11	9	2
TNFRSF21	94185	Cellinker, CellTalk	0	-	-
TSPAN13	66109	Cellinker	11	9	-
UNC5B	107449	Cellinker, CellTalk	14	-	-
UNC5C	22253	Cellinker, CellTalk	8	-	-
VANGL1	229658	-	1	-	0
VCAN	13003	Cellinker	1	-	-
VSTM2B	58188	Cellinker	13	1	-
WLS	68151	Cellinker	7	9	-
