## Supplementary material for "A single-cell atlas of spatial and temporal gene expression in the mouse cranial neural plate": Table S11

### Sheet: FB MB-R1 HB
Gene	p.fdr.adj_FB	MAST Hurdle FB	p.fdr.adj_MB	MAST Hurdle MB	p.fdr.adj_HB	MAST Hurdle HB	AP Cluster	ML Cluster
CCND2	7.19e-81	1.11035	9.68e-10	0.35868	0.000491669	0.26559
PTCH1	2.1e-151	0.607069	4.86e-61	0.652318	6.68e-150	0.96647		4
HK2	4.04e-30	0.602218	1.02e-44	0.613113	1.32e-42	0.518291
GM2694	6.91e-25	0.405428	1.6e-14	0.453482	3.87e-16	0.304634
DDX21	2.29e-19	0.403194	3.23e-15	0.412938	8.88e-27	0.435541
DSTN	5.22e-15	0.36888	8.3e-09	0.382914	1.78e-22	0.354234
NET1	1.26e-17	0.362745	3.05e-05	0.312575	9.03e-12	0.347263
CCND1	2.36e-15	0.362074	2.84e-11	0.437907	1.14e-17	0.429763
EIF3J2	2.04e-13	0.354993	9.47e-25	0.514803	1.13e-15	0.31493
RBBP7	3.31e-18	0.321544	5.78e-16	0.32661	6.12e-17	0.339096
ATP5K	4.25e-16	0.319279	1.98e-05	0.252734	1.28e-24	0.375575
SMS	1.49e-22	0.316341	2.65e-08	0.277771	3.08e-11	0.227902
ARL4A	2.16e-90	0.306201	1.17e-45	0.607488	4.7e-32	0.248497	3	5
TAGLN2	3.92e-10	0.299967	6.01e-22	0.507258	1.31e-15	0.410359
HSPD1	1.84e-16	0.276635	5.76e-29	0.46013	2.36e-32	0.340975
DHCR24	5.84e-18	0.272764	0.000254225	0.17219	1.43e-09	0.185059
RPS29	3.41e-45	0.272724	3.18e-29	0.3021	1.16e-39	0.245503
SLC38A2	5.55e-08	0.266368	1.41e-05	0.237045	2.07e-10	0.271301
TMEM256	5.24e-08	0.263497	4.06e-06	0.31517	1.43e-19	0.38976
SDF2L1	2.76e-13	0.26269	2.88e-08	0.349529	7.92e-16	0.292947
RPN1	2.49e-06	0.25674	1.35e-09	0.391876	0.000866552	0.161026
SRM	2.88e-10	0.256447	5.62e-33	0.579814	1.09e-13	0.298665
MCL1	1.72e-05	0.254814	3.47e-05	0.260046	4.32e-05	0.181262
APRT	1.43e-14	0.252776	9.6e-13	0.299273	4.69e-27	0.32332
NMT1	1.75e-12	0.251158	5.57e-06	0.24539	3.67e-11	0.275579
RAB34	4.37e-07	0.247953	7.73e-12	0.348822	1.81e-07	0.235827
TRP53I11	6.25e-39	0.240477	2.05e-06	0.295472	2e-10	0.107467	5	6
PEG10	1.31e-14	0.226764	6.22e-07	0.244233	4.18e-08	0.206087		4
EIF2S2	2.13e-14	0.224726	8.42e-34	0.413338	8.68e-21	0.281663
PIM1	8.89e-24	0.215361	6.77e-07	0.252924	2.02e-27	0.321964	3	5
USMG5	9.82e-09	0.213845	2.17e-05	0.210165	1.55e-11	0.228206
CBX3	4.16e-10	0.213666	3.03e-07	0.209378	4.44e-19	0.283514
1110004F10RIK	1.12e-09	0.206142	3.27609e-14	0.311983	1.56676e-19	0.291048
RPL6	3.27e-18	0.205222	9.82e-08	0.177024	3.95e-13	0.167357
LYAR	7.98e-08	0.204609	2.51e-15	0.356176	2.56e-19	0.304045
SMN1	0.000122	0.200799	5.08e-05	0.199697	0.000144585	0.206629
PRDX1	2.69e-12	0.198952	1.94e-11	0.274619	4.33e-29	0.312651
WDR43	1.46e-05	0.183461	2.2e-08	0.288769	5.47e-07	0.184372
MSMO1	1.18e-37	0.182122	3.18e-08	0.125018	7.23e-12	0.162597
ROMO1	0.00011	0.181528	2.38e-08	0.290216	0.000159229	0.177712
TALDO1	6.08e-05	0.180733	0.000941575	0.218771	1.72e-06	0.186068
CYCS	0.000215	0.179902	0.000331197	0.254942	1.66e-06	0.206248
PPA1	1.19e-06	0.177265	2.26e-13	0.3164	2.25e-14	0.2885
PRDX6	1.12e-06	0.168478	2.96e-07	0.202076	6.3e-07	0.172268
NKX2-9	4e-165	0.16469	1.95e-60	0.106452	2.77e-139	0.124507	0	4
PDCD11	0.000154	0.163857	5.75e-11	0.412395	3.09e-09	0.246531
FAM60A	8.59e-07	0.162166	0.000701894	0.164566	6.84e-10	0.214216
CCNE2	3.16e-08	0.161876	1.22e-06	0.166459	2.97e-06	0.139337
PDAP1	4.71e-07	0.158185	3.24e-13	0.248481	2.4e-13	0.200645
TIMP3	6.95e-45	0.154375	6.77e-19	0.14407	5.94e-23	0.27504		4
PSMC5	0.000674	0.150341	2.61e-07	0.307335	0.000443874	0.138029
EIF1	1.18e-07	0.149085	2.78e-09	0.192714	1.55e-12	0.163393
EIF5A	8.86e-09	0.145277	4.31e-16	0.237554	1.14e-19	0.19936
NSA2	0.000238	0.141119	0.000876483	0.160285	0.000148145	0.128908
HMGB1	4.07e-07	0.14082	6.26e-05	0.14825	7.51e-15	0.190875
NCL	6.01e-06	0.140586	3.51e-20	0.308528	1.12e-08	0.160661
RPL38	6.61e-11	0.138101	1.64e-10	0.166596	6.44e-25	0.181086
EIF5	0.000131	0.131055	3.81e-08	0.210052	0.000812048	0.112306
ACTG1	0.000896	0.11796	7.71e-08	0.194341	0.000367258	0.0988587
PTMA	1.24e-09	0.117911	4.72e-09	0.168556	1.14e-16	0.155492
PPIA	3.06e-08	0.116256	7.08e-11	0.1794	9.85e-16	0.135904
PTGES3	0.000682	0.114989	2.03e-07	0.19582	6.32e-07	0.150907
YWHAE	3e-05	0.114274	0.000335792	0.115505	4.44e-06	0.111365		2
NME1	0.00064	0.11418	1.62e-05	0.203323	4.77e-08	0.195659
FST	2.95e-09	0.113958	1.61e-05	0.0960112	5.7e-05	0.403018	6	3
SERBP1	8.56e-07	0.113201	7.73e-16	0.209008	1.93e-09	0.116707
FOXA2	1.08e-58	0.100853	3.29e-43	0.0817999	9.39e-55	0.0541765	5	5
ADGRV1	1.04e-05	0.098179	2.46e-06	0.131272	1.8e-07	0.136376
TPD52L1	6.52e-14	0.092794	2.13e-10	0.141558	5.14e-16	0.117257
HSD11B2	1.19e-17	0.071806	3.07e-06	0.0749552	1.66e-09	0.0532005		5
ADAMTS1	4.44e-11	0.064617	0.000341996	0.0774712	3.16e-08	0.122098
NKX6-1	1.89e-16	0.061309	7.88e-27	0.246091	1.15e-41	0.176136	1	5
VANGL1	1.79e-05	0.050575	8.57e-10	0.0546134	9.17e-26	0.235129		0
PTH1R	1.61e-08	0.048568	3.24e-07	0.102469	5.08e-14	0.115825		5
GLI1	3.16e-32	0.039945	1.18e-16	0.0603343	3.12e-23	0.105616
PAPPA	0.000818	0.02703	6.13e-07	0.123496	5.29e-06	0.121922	1
PTCH2	1.95e-12	0.019101	1.32e-09	0.0264854	1.62e-15	0.0301795
NTNG1	3.09e-19	0.018645	3.67e-12	0.0194904	1.49e-16	0.0540048		5
9030622O22RIK	5.2e-05	0.009396	2.18122e-05	0.011347	0.000118252	0.0102966		6
GAL	2.68e-14	0.00801	7.03e-11	0.00545791	1.03e-24	0.00475014
NKX6-2	1.45e-24	0.006779	1.91e-30	0.321329	5.76e-94	0.235517	1	3
RPS4X	0.000769	-0.08644	9.5e-07	-0.145312	9.53e-06	-0.0944962
RPS27A	8.96e-07	-0.09587	7.32e-07	-0.13464	1.34e-08	-0.120706
RPL18	7.41e-07	-0.0964	0.000288174	-0.0906202	3.67e-06	-0.0798871
RPL23	1.85e-08	-0.10484	5.94e-05	-0.111677	1.54e-11	-0.121528
EEF1G	2.73e-05	-0.10585	0.000683854	-0.110411	3.82e-13	-0.147845
RPS25	7.85e-06	-0.11119	1.62e-09	-0.169324	1.37e-12	-0.146478
RPL13	2.22e-08	-0.11145	9.3e-09	-0.148972	3.74e-15	-0.122652
PLCH1	0.000827	-0.11204	5.23e-05	-0.227793	2.57e-05	-0.194995
RPS6	2.11e-09	-0.12165	1.66e-06	-0.131314	7.08e-12	-0.127771
RPS15	1.26e-07	-0.12196	1.22e-07	-0.150976	6.1e-12	-0.142018
RPS13	6.01e-11	-0.12282	9.69e-11	-0.159005	4.45e-10	-0.109238
RPL22	1.39e-08	-0.12423	1.37e-05	-0.11636	1.81e-15	-0.145761
RPL21	4.28e-07	-0.12574	1.16e-07	-0.163206	6.25e-20	-0.177898
RACK1	1.95e-07	-0.12913	1.41e-07	-0.151136	1.94e-17	-0.180497
RPL8	5.67e-12	-0.12955	2.19e-11	-0.157502	3.48e-13	-0.115141
RPL7	5.85e-12	-0.13157	3.41e-13	-0.180428	2.9e-07	-0.0860601
RPL12	6.16e-12	-0.13158	1.48e-07	-0.124404	5.49e-22	-0.154715
RPS20	1.47e-10	-0.13209	3.37e-06	-0.129378	4.57e-07	-0.099259
RPS7	5.28e-10	-0.13425	1.58e-14	-0.19591	1e-13	-0.127947
RPL7A	1.1e-07	-0.13481	3.55e-07	-0.148792	4.52e-11	-0.1349
RPL4	4.95e-08	-0.13673	4.25e-09	-0.19072	6.18e-16	-0.185241
RPL27A	2.98e-13	-0.13694	1.53e-14	-0.164669	6.22e-20	-0.150025
RPS5	5.4e-12	-0.13754	1.05e-12	-0.196757	3.14e-26	-0.179698
RPS10	1.53e-12	-0.13938	3.41e-13	-0.170346	2.97e-13	-0.120348
RPL18A	5.18e-13	-0.14068	1.16e-17	-0.20536	9.89e-26	-0.166326
RPL3	2.74e-12	-0.14213	1.86e-17	-0.208805	4.04e-24	-0.183461
RPL28	5.01e-14	-0.1426	7.12e-11	-0.151735	2.69e-21	-0.173696
RPL10A	5.32e-12	-0.14689	4.67e-12	-0.192056	5.53e-22	-0.170122
RPS9	5.19e-13	-0.14738	5.52e-12	-0.177339	1.13e-12	-0.14327
RPS14	1.43e-17	-0.14984	2.63e-06	-0.113936	4.23e-14	-0.126095
TPT1	7e-18	-0.15064	5.1e-07	-0.117832	3.32e-18	-0.13744
RPS3	1.6e-16	-0.1512	3.56e-18	-0.203069	1.14e-16	-0.150691
RPS16	4.64e-15	-0.16027	5.21e-10	-0.17536	3.31e-13	-0.135333
RPL23A	9.4e-09	-0.16089	3.53e-05	-0.167059	3.45e-08	-0.147549
RPL26	5.32e-20	-0.17207	4.27e-22	-0.233932	6.74e-28	-0.182405
TRIM35	0.000263	-0.17282	2.67e-05	-0.240027	0.000406924	-0.167056
RPLP1	7.2e-12	-0.1731	3.26e-14	-0.244946	3.52e-15	-0.188389
MED13L	5.96e-05	-0.18469	0.000463066	-0.211105	0.000320889	-0.169841
RPS15A	3.75e-21	-0.1865	5.7e-20	-0.240627	1.07e-32	-0.203863
WSCD1	3.89e-05	-0.18866	1.35e-09	-0.310731	1.09e-05	-0.203136	5	2
NRIP1	0.000482	-0.19039	0.000666795	-0.156401	8.88e-27	-0.478425	6
EIF2S3Y	1.72e-18	-0.19067	6.01e-13	-0.220467	1.84e-08	-0.157526
RPS23	2.66e-28	-0.19204	3.59e-17	-0.201793	8.77e-28	-0.172532
RPL17	6.05e-22	-0.19569	5.89e-28	-0.281448	5.8e-42	-0.22903
RPS18	1.14e-21	-0.19634	3.02e-20	-0.215862	2.68e-28	-0.196617
FOXP1	7.28e-05	-0.19672	6.06e-10	-0.325355	2.64e-05	-0.17616
GPI1	1.76e-08	-0.19726	3.17e-05	-0.134663	3.26e-11	-0.245822
SCG5	2.57e-05	-0.19746	3.62e-05	-0.235043	0.000956881	-0.155545
RPL32	2e-29	-0.20354	1.84e-18	-0.212028	2.85e-39	-0.224807
EEF2	2.02e-16	-0.20556	1.35e-07	-0.181394	7.78e-31	-0.282715
ZFHX4	7.21e-05	-0.20621	2.67e-14	-0.359397	2.92e-12	-0.372242		2
RPL15	1.53e-16	-0.2077	2.8e-21	-0.300351	4.35e-24	-0.24529
RPS19	1.23e-26	-0.2141	1.28e-19	-0.214381	2.98e-49	-0.25606
ZFP36L1	1.76e-06	-0.21735	3.07e-06	-0.245919	1.01e-19	-0.357291		2
FIGN	3.76e-06	-0.23092	0.000629296	-0.180524	3.88e-12	-0.279161
EEF1A1	3.73e-28	-0.23494	3.72e-21	-0.260895	3.95e-56	-0.323652
TNRC18	2.17e-06	-0.23541	6.94e-15	-0.449051	2.33e-08	-0.172889
TENM4	3.89e-07	-0.24527	1.94e-11	-0.377516	1.06e-06	-0.255387
NES	2.28e-07	-0.25132	0.000448832	-0.215232	4.7e-13	-0.302236
NDNF	2.39e-06	-0.26663	3.67e-06	-0.383909	1.18e-11	-0.39559
STOX2	2.52e-11	-0.27848	1.38e-08	-0.300886	0.000344081	-0.176227
MTCL1	3.62e-14	-0.28702	1.94e-15	-0.350664	4.89e-12	-0.304052
MEIS1	5.4e-08	-0.28995	4.86e-08	-0.360345	3.53e-09	-0.277391	4
MSX1	9.12e-07	-0.30051	4.71e-06	-0.40601	1.52e-18	-0.70861	1	1
SOX11	1.11e-19	-0.31561	1.16e-38	-0.544767	8.09e-21	-0.297526
SOX21	2.5e-09	-0.32491	1.47e-07	-0.311369	4.52e-11	-0.321407	3
CRABP2	1.64e-12	-0.33424	1.75e-10	-0.388462	0.000797505	-0.137482		2
ZIC2	1.51e-14	-0.34752	5.18e-17	-0.500449	2.24e-36	-0.557601
ZIC5	3.66e-10	-0.34852	3.24e-09	-0.453477	5.17e-21	-0.434735
GM42418	1.05e-07	-0.3518	8.36e-05	-0.370644	3.28e-05	-0.350169
ZBTB16	7.87e-14	-0.35885	5.15e-13	-0.380446	8.61e-09	-0.254991
PCDH8	8.91e-08	-0.3768	3.33e-06	-0.361188	1.24e-18	-0.615392	10	0
CDON	1.24e-16	-0.40857	5.22e-06	-0.321471	2.13e-06	-0.236164
EFNA5	1.26e-18	-0.41656	8.98e-15	-0.376803	1.3e-05	-0.184585
HBA-X	3.07e-27	-0.43955	2.32e-17	-0.442686	1.37e-22	-0.639885
WLS	5.18e-13	-0.442	1.88e-19	-0.396535	9.57e-16	-0.327081	9
GLI3	3.51e-27	-0.46274	7.56e-18	-0.48783	9.19e-22	-0.388044		2
MEIS2	9.18e-24	-0.47572	6.26e-10	-0.336691	4.95e-26	-0.389862	4
MT2	2.65e-17	-0.49795	5.94e-05	-0.297228	4.52e-11	-0.346189
GAS1	1.71e-24	-0.52119	2.19e-16	-0.466886	1.38e-09	-0.25039		2
NR2F2	7.19e-28	-0.56051	9.46e-10	-0.374198	7.88e-55	-0.736816	4	0
PAX7	2.91e-10	-0.6053	9.48e-13	-0.706252	9.88e-09	-0.407316	1	1
PAX3	5.47e-17	-0.72367	2.32e-06	-0.464802	5.12e-20	-0.556837	10	2
HBB-Y	9.7e-08		0.000681947		6.3e-07
XIST	4.85e-79		1.64e-37		1.37e-50

### Sheet: FB MB-R1
Gene	p.fdr.adj_FB	MAST Hurdle FB	p.fdr.adj_MB	MAST Hurdle MB	AP Cluster	ML Cluster
HESX1	5.87e-57	0.650313	2.81e-05	0.0208239	7	3
FOXD1	4e-39	0.399488	0.000796981	0.0166173	0	3
AUTS2	9.8e-15	0.377885	1.12e-13	0.410173	1
SPON1	3.5e-14	0.354707	2.02e-06	0.256913	0	4
GRB10	1.81e-12	0.318033	1.25e-12	0.350803
PKDCC	8.35e-20	0.302261	1.47e-20	0.168181	4	4
FOXB1	2.23e-17	0.251617	6.06e-10	0.381098	1	4
MAT2A	1.25e-09	0.242867	4.8e-07	0.263004
MAP1B	2.14e-07	0.226167	0.000373739	0.21316
TNKS2	4.11e-05	0.213827	0.000187643	0.360202
DDX1	1.04e-05	0.211706	2.57e-07	0.231618
STMN2	0.000252	0.200954	6.45e-06	0.24792	6	3
SLC25A5	1.56e-06	0.193907	9.07e-05	0.202708
DDX18	2.34e-05	0.181026	6.13e-07	0.275217
ZRANB2	0.000216	0.175873	5.05e-07	0.224818
BCOR	3.77e-06	0.165605	0.00016604	0.130702
WDR45B	0.000531	0.165256	2.19e-07	0.25806
SRPK1	0.000978	0.151186	7.63e-05	0.186134
EIF4G2	1.67e-05	0.144086	9.95e-05	0.168765
ZFYVE21	4.01e-06	0.137569	6.21e-06	0.178285
FGF15	3.71e-45	0.136027	3.74e-16	0.391757	1	2
RND3	7.41e-07	0.127585	0.000877749	0.18326	9
RAMP2	1.7e-07	0.125677	2.18e-05	0.153505		5
MID1IP1	3.75e-10	0.116524	5.32e-09	0.0852449
GM10076	0.000471	0.081649	1.37e-05	0.142004
CTH	3.48e-07	0.07242	6.51e-13	0.113487
BCL2	0.000371	0.056287	0.000150987	0.077649	10
PRR5	4.39e-12	0.055588	0.000189299	0.0994049
CDK6	2.69e-16	0.050595	0.000551255	0.079479
BATF3	8.01e-06	0.036595	1.91e-08	0.0257568	0
2510009E07RIK	0.000993	-0.15156	2.61289e-11	-0.404429	5	1
MEX3A	0.000138	-0.15229	1.33e-09	-0.273218
ZC3H6	0.000781	-0.15814	5.11e-07	-0.344329
CENPF	0.000209	-0.17797	7.29e-06	-0.343603
MSI2	0.000167	-0.17809	5.38e-06	-0.234952
SLIT2	9.68e-05	-0.17862	0.000606086	-0.224608		0
MTSS1	0.000195	-0.17992	0.000238716	-0.216677
ENO1B	3.52e-06	-0.18256	3.96e-05	-0.204731
ZFAND5	4.76e-05	-0.18269	0.000190888	-0.194597
PDHA1	1.02e-05	-0.18309	9.93e-12	-0.316176
HINT2	6.39e-05	-0.18984	0.000106916	-0.210986
TENM3	6.9e-05	-0.19835	8.88e-05	-0.218162
IGFBP5	3.46e-06	-0.19837	1.98e-09	-0.402299		5
KDM5D	1.65e-06	-0.21429	5.37e-05	-0.214473
IGDCC3	2.57e-05	-0.22418	2.58e-10	-0.344994	9	1
IRS4	9.97e-08	-0.2292	0.000259278	-0.235205	0
DDX3Y	2.48e-09	-0.24629	9.6e-07	-0.188245
TMEM132C	2.93e-06	-0.24863	5.7e-20	-0.479399	3	1
DZIP3	8.83e-09	-0.25833	9.34e-13	-0.343872
SALL2	1.79e-10	-0.26263	5.12e-13	-0.314465
TPBG	2.13e-08	-0.26928	4.95e-15	-0.46725	5	1
CACHD1	3.09e-09	-0.28468	2.77e-05	-0.240039
SKIDA1	8.19e-10	-0.29001	4.72e-08	-0.288664
SP8	1.85e-08	-0.30161	5.12e-08	-0.311873		2
CNTNAP2	2.49e-11	-0.33669	3.24e-07	-0.337214	8	1
LIX1	5.32e-11	-0.3457	1.14e-12	-0.41139	5	2
OTX2	2.64e-22	-0.3807	1.2e-13	-0.539023	8	1
TMEM38B	3.56e-16	-0.38647	0.000150721	-0.23037	8
SCUBE1	1.19e-19	-0.4194	1.66e-09	-0.399503	2
PHLDA1	1.44e-31	-0.57792	3.75e-13	-0.406175	8	2
TAL2	1.29e-22	-0.61159	2.97e-18	-0.618074	8	1
DMRT3	2.44e-17	-0.65395	0.000182351	-0.358048	0
E030030I06RIK	1.98e-05		1.18e-05

### Sheet: FB HB
Gene	p.fdr.adj_FB	MAST Hurdle FB	p.fdr.adj_HB	MAST Hurdle HB	AP Cluster	ML Cluster
CD24A	4.92e-38	0.571484	1.36e-24	0.46741	9
POU3F1	3.55e-13	0.460197	8.37e-12	0.307768
MANF	1.6e-17	0.398964	2.28e-15	0.341542
IDI1	1.12e-30	0.373066	3.84e-12	0.230125
CALR	3.14e-09	0.341421	1.65e-08	0.249743
HMGCS1	1.49e-26	0.333809	3.53e-08	0.225164
MT-ND3	1.19e-06	0.322834	7.87e-19	0.424147
HES1	9.99e-07	0.322812	3.49e-09	0.231655	2	4
HSPA5	3.14e-13	0.319456	6.18e-16	0.417917
PDIA6	1.25e-14	0.299391	1.18e-11	0.237126
HMGCR	3.31e-33	0.286	3.97e-06	0.166094
CETN2	2.29e-12	0.277233	3.66e-08	0.237911
SNRPN	2.23e-06	0.262327	0.000145591	0.156392
HSP90B1	7.39e-09	0.238385	3.67e-12	0.240207
UBE2K	1.64e-12	0.237568	0.000838835	0.144288
PRPF4B	2.92e-05	0.235439	3.13e-07	0.230143
KPNA3	1.12e-05	0.2345	1.31e-13	0.291877
FASN	1.09e-06	0.223018	9.98e-05	0.208162
CYP51	4.04e-22	0.214214	0.00029613	0.126994
HMGN2	6.44e-08	0.210732	2.33e-08	0.210853
2810417H13RIK	9.7e-09	0.20512	5.94021e-23	0.336883
POLR2D	0.000291	0.198195	2.13e-06	0.283287
CCNE1	9.41e-05	0.197111	7.48e-18	0.342506
DYNLL1	2.25e-08	0.196105	2.82e-10	0.212193
SCD2	0.000112	0.193409	1.44e-06	0.24124
TECR	4.65e-07	0.189919	5.53e-05	0.1498
CFDP1	8.82e-07	0.179404	3.94e-07	0.167632
SLC16A3	0.000263	0.176787	0.000136834	0.15749
SREBF2	1.82e-07	0.174878	9.73e-06	0.146382
FDPS	4.63e-11	0.174866	2.44e-05	0.117985
BOK	0.000333	0.171589	6.69e-09	0.215685
EIF1B	3.25e-05	0.171495	3.26e-08	0.221783
ELOVL6	5.07e-06	0.170736	1.32e-06	0.163706
TARDBP	0.000407	0.169322	3.23e-06	0.192453
SEC61G	2.07e-07	0.166661	5.8e-12	0.208464
ITGA6	2.73e-06	0.15803	9.45e-07	0.133246	5
PPP1R14B	7.43e-07	0.156386	1.12e-12	0.220519
DNAJA1	4.84e-05	0.154771	4.11e-05	0.147254
OAZ1	1.66e-08	0.149891	4.31e-18	0.219288
RPS28	4.8e-08	0.144418	2.51e-22	0.204823
COX7C	1.04e-05	0.140917	1.05e-06	0.144052
PIM2	3.6e-11	0.140486	8.34e-05	0.0460662	7
RARS	0.000879	0.138458	5e-07	0.14031
SLC9A3R1	3.46e-09	0.138399	0.000628452	0.164978	1
DEK	8.88e-05	0.132728	9.49e-07	0.155462
KNOP1	0.000573	0.131972	0.000169302	0.144019
IGFBPL1	3.27e-12	0.12418	4.3e-21	0.191341
GM26518	1.04e-05	0.122349	7.65e-10	0.123742
PFN1	9.91e-05	0.121917	1.11e-11	0.184105
JPH4	2.94e-05	0.104994	0.000255668	0.0477547
DHCR7	5.87e-07	0.103143	9.71e-06	0.0753255
H2AFZ	0.000872	0.101431	1.89e-24	0.254321
CBLN1	1.61e-10	0.091179	6.92e-07	0.0940143
INSIG1	1.4e-26	0.081116	2.15e-07	0.0710611
EEF2K	1.9e-07	0.076717	4.63e-05	0.085149
NKX2-4	7.51e-13	0.075649	2.08e-09	0.00409241	7	3
FAM181B	1.93e-07	0.070668	1.26e-37	0.349628	9	2
PLAGL1	8.98e-22	0.069906	2.92e-07	0.0762156	2	3
CKB	0.000108	0.04309	0.000409969	0.107125	1	0
NKX2-2	7.54e-33	0.039123	6.07e-06	0.0103786		4
FREM1	1.59e-11	0.035484	4.68e-09	0.0508679		5
ARHGAP33	0.000217	0.033014	0.000278359	0.0580066
ANO1	2.7e-05	0.021986	0.000359688	0.0642917	9
USP2	1.38e-05	0.016747	2.46e-05	0.0314094
TIMP4	2.74e-05	0.014621	7.66e-19	0.0254992		5
HCK	1.51e-07	0.006763	9.09e-08	0.0157679
OLIG2	0.000298	0.002306	1.43e-14	0.0186011
RPLP0	0.000649	-0.06808	2.69e-06	-0.0864863
GM11808	7.16e-05	-0.0809	0.000113382	-0.0850644
RPL5	0.000527	-0.08239	8.69e-08	-0.101254
RPS8	2.87e-06	-0.09025	1.29e-10	-0.114879
RPL9	1.08e-05	-0.09893	0.000334665	-0.0839675
RPS11	3.95e-06	-0.10252	0.000312504	-0.0671525
RPL35A	3.59e-06	-0.11145	8.31e-06	-0.0993914
RPL30	7.95e-07	-0.11803	8.15e-09	-0.123111
RPS12	9.97e-08	-0.12072	4.88e-05	-0.0812367
GAPDH	2.34e-07	-0.12286	5.29e-05	-0.0995477
RPL11	7.1e-10	-0.12591	4.66e-06	-0.0802467
RPS24	1.66e-08	-0.12897	6.3e-11	-0.107797
SLC25A4	0.00068	-0.12898	9.27e-05	-0.157281
GM10837	0.0009	-0.16208	0.000926071	-0.152475
RCN1	0.000959	-0.16621	1.59e-08	-0.228142
MDK	2.93e-07	-0.16674	6.05e-09	0.237901
CCNI	1.65e-05	-0.17488	7.11e-05	-0.152471
NRG1	0.000354	-0.18001	4.89e-11	-0.497944	2
RPL27	2.03e-08	-0.18161	1.77e-05	-0.148994
RTN1	0.000193	-0.18945	0.000138053	-0.186753
DLL1	6.72e-05	-0.19651	3.08e-10	-0.381149
TFAP2C	0.000191	-0.19833	3.47e-11	-0.47536
CNTFR	1.98e-05	-0.21163	1.85e-05	-0.175823
DCLK1	5.5e-06	-0.22123	0.00024369	-0.163766
RPL29	2.01e-10	-0.22212	7.78e-07	-0.179783
SOX12	8.05e-07	-0.22751	1.39e-05	-0.168514
HS3ST3B1	2.65e-06	-0.22915	2.35e-05	-0.185361
LMX1A	9.75e-05	-0.23103	5.53e-05	-0.246163		0
TMEM108	6.77e-07	-0.24663	0.000383147	-0.0906053	2
SEMA3A	1.18e-05	-0.25163	1.09e-05	-0.226054
MAST4	5.12e-09	-0.26717	1.35e-09	-0.267456
LPAR4	5.13e-08	-0.26741	0.000529921	-0.190639	6	2
CITED2	7.8e-08	-0.29448	6.3e-15	-0.313132	1
SCUBE2	1.85e-08	-0.30887	5.77e-06	-0.288372	0
EPHA4	5.38e-12	-0.3272	2.88e-32	-0.574747	4
RPRM	1.06e-09	-0.32949	1.2e-06	-0.225205	4
EPHA7	2e-10	-0.33095	4.29e-16	-0.486512	4
HBB-BH1	2.6e-05	-0.33612	9.77e-10
THBS1	8.02e-09	-0.35381	4.57e-07	-0.283919	6	3
EFNB2	8.47e-18	-0.40643	1.17e-10	-0.317299	2	4
IGFBP2	3.94e-43	-0.48404	1.18e-12	-0.261281	0
ZFP503	9.13e-18	-0.49822	2.31e-25	-0.60231
PAX6	1.68e-80	-0.95579	4.77e-51	-0.851742	2	3
DBX1	6.76e-08		1.1e-12			3

### Sheet: MB-R1 HB
Gene	p.fdr.adj_MB	MAST Hurdle MB	p.fdr.adj_HB	MAST Hurdle HB	AP Cluster	ML Cluster
EIF4EBP1	1.74e-17	0.472513	0.000126424	0.222725
IFRD1	5.76e-29	0.43912	0.000236421	0.146151
CDV3	3.45e-17	0.354273	5.14e-08	0.177353
TOMM40	2.53e-14	0.344012	0.000456698	0.163528
SARS	5.58e-10	0.331483	0.000556779	0.173593
CACYBP	2.88e-13	0.305107	3.51e-11	0.217031
GM26917	7.51e-05	0.304175	0.000236113	0.202382
SNRPA1	6.23e-12	0.301454	1.88e-06	0.169324
VCAN	5.82e-07	0.297532	7.89e-06	0.273732
TOMM5	2.71e-10	0.290952	8.8e-07	0.184518
TRA2B	8.91e-10	0.288064	3e-06	0.179907
CNBP	1.11e-14	0.276033	1.85e-08	0.166309
ZFP106	2.66e-07	0.259855	0.000414776	0.13624
NAA10	0.000151292	0.255963	0.00019332	0.178146
EXOSC3	0.000384001	0.25265	0.000690775	0.132623
ODC1	5.41e-09	0.246605	5.45e-05	0.153016
DNAJC21	2.53e-06	0.246536	1.77e-05	0.212621
TMEM14C	5.38e-05	0.246447	0.000406651	0.189969
RBM28	0.000134415	0.242181	0.000122407	0.195239
HSPE1	5.63e-14	0.241369	1.42e-17	0.209202
GNL3	1.21e-08	0.237605	1.16e-06	0.17496
UTP11L	0.000591179	0.233028	0.000880201	0.169096
FKBP1A	5.49e-09	0.229727	9.68e-07	0.169657
GART	0.000123794	0.227723	2.22e-11	0.272211
DTYMK	8.45e-06	0.226777	1.95e-11	0.259843
HELLS	0.000130665	0.22297	0.000340191	0.176906
DKC1	2.48e-06	0.221097	0.00065507	0.141421
DPH3	0.000166505	0.218112	2.28e-05	0.179685
POLR2L	9.53e-07	0.214293	6.79e-08	0.207416
ATOX1	0.000298535	0.211578	0.000101435	0.163775
TSEN15	4.45e-05	0.206028	2.97e-05	0.166319
PSMA3	3.74e-07	0.206007	2.76e-07	0.162153
OLA1	5.53e-07	0.20411	4.81e-06	0.158832
TOMM7	4.12e-06	0.200312	0.000629467	0.11873
ARID3A	5.25e-05	0.19936	3.14e-08	0.230814	2
RSL1D1	4.29e-07	0.197453	0.00034807	0.116491
2010107E04RIK	0.00011099	0.196508	1.45443e-08	0.209217
NADK2	0.000204199	0.19645	8.33e-06	0.184015
GLUL	0.000155788	0.192681	1.51e-07	0.201764
PA2G4	9.94e-05	0.191375	5.53e-11	0.222581
TXN2	0.00029247	0.191229	1.8e-05	0.192067
NOP10	0.000310318	0.189861	2.44e-07	0.2034
PCSK1N	9.12e-06	0.186332	3.09e-09	0.0459354	0
ATP5G1	0.000500763	0.181646	1.68e-08	0.208412
METAP2	2.08e-05	0.180818	7.42e-05	0.133037
U2AF1	3.47e-05	0.180637	2.02e-08	0.18501
HNRNPAB	2.08e-07	0.176985	7.74e-07	0.140007
ANP32B	4.51e-07	0.168132	3.43e-07	0.125258
SET	5.75e-09	0.166106	2.69e-08	0.135108
NOP58	0.000813013	0.160627	2.28e-09	0.208111
DCTPP1	0.000870561	0.156548	0.000107552	0.131918
PSMB5	0.000472552	0.154926	0.000686348	0.115716
DLC1	1.4e-07	0.146291	8.66e-11	0.110039
RAN	1.96e-06	0.134503	2.66e-16	0.164615
SUMO2	0.000831076	0.122801	1.22e-06	0.122821
HMGN1	0.000645872	0.103935	2.41e-11	0.150422
SLC1A3	8.28e-11	0.0997175	5.84e-29	0.157114	1
ACSL4	0.000647931	0.0899494	9.97e-10	0.112988
RDH10	1.92e-06	0.0724544	1.16e-07	0.0776124
GM7334	0.000916267	0.0719794	0.00015311	0.0519399
PHLDA2	5.31e-05	0.0571459	1.56e-05	0.0601428	4
RPL14	5.82e-07	-0.124691	2.07e-06	-0.0787128
TUBB5	3.75e-06	-0.142768	1.17e-10	-0.15
FAM84B	0.000818123	-0.175079	2.53e-08	-0.275167	10
TRAPPC6A	0.000637595	-0.175183	9.01e-05	-0.125623
KIF1B	0.00034182	-0.177121	7.74e-07	-0.181151
ZFP318	0.000165388	-0.197222	2e-05	-0.195095
ARMCX2	0.000512076	-0.199423	1.54e-05	-0.179438
IGF2BP3	5.77e-05	-0.200034	7.36e-14	-0.251787
KHDRBS3	9.82e-05	-0.210872	0.000778344	-0.165528
MAT2B	3.47e-05	-0.215077	0.00054578	-0.146079
ZFP423	0.000298535	-0.21636	0.000608123	-0.173573	1
MAGED1	9.95e-05	-0.220489	5.53e-05	-0.171411
HIST3H2BA	0.000303046	-0.221014	2.05e-05	-0.179658
5930412G12RIK	0.000352655	-0.231143	0.000340191	-0.144079	1
MYLK	6.68e-05	-0.24461	3.65e-06	-0.227393	9	2
MYCL	2.18e-05	-0.247539	5.39e-07	-0.226522	1
TEAD1	1.48e-07	-0.250004	4.29e-08	-0.204063
HES3	0.00041912	-0.258767	3.44e-13	-0.454643	9	2
IRX5	8.82e-06	-0.269565	6.82e-07	-0.249824	1	2
FGFR2	5.1e-07	-0.274016	5e-11	-0.308173	2
MIR124-2HG	2.77e-06	-0.278253	1.1e-06	-0.179681
VIM	2.92e-05	-0.279107	3.23e-08	-0.271197	1	0
HNRNPDL	1.01e-09	-0.287177	0.000291852	0.149319
CCDC177	5.1e-06	-0.2911	4.45e-05	-0.18294
TOX3	8.95e-07	-0.29193	0.000268889	-0.178398	0
BOC	1.18e-05	-0.314926	4.99e-06	-0.2266	1
ZSWIM6	2.78e-09	-0.326554	3.6e-08	-0.237336
IRX2	5.4e-07	-0.328869	1.05e-18	-0.443532	1	2
IL17RD	6.06e-10	-0.346089	0.000891414	-0.164355	5
PEG3	1.07e-11	-0.374687	0.000117422	-0.221505		0
NR2F1	3.39e-09	-0.406106	9.19e-22	-0.621047	1	2
RFX4	1.11e-14	-0.434138	3.62e-06	-0.217688	1	0
KCNA1	5.42e-05	-0.684052	4.66e-06	-0.312734	4
ZIC1	5.01e-10	-1.02647	5.23e-15	-0.623893		1

### Sheet: FB
Gene	p.fdr.adj_FB	MAST Hurdle FB	AP Cluster	ML Cluster
TMEM47	3.75e-10	0.347301
TMSB4X	8.87e-17	0.316137
MAF	7.03e-12	0.292995	2	3
SPCS2	1.7e-06	0.277452
GPC3	4.34e-06	0.276517	2	4
EIF1A	1.79e-07	0.241375
SQLE	6.84e-18	0.240228
PDIA3	0.000688	0.238673
SOX3	2.96e-08	0.238671
CIAPIN1	0.000154	0.229767
ATP2A2	0.000114	0.22792
OTULIN	1.43e-05	0.226928
PDIA4	0.000555	0.217472
MRPS34	0.000846	0.20571
IQGAP1	7.69e-05	0.203996	2
HSPA8	2.98e-11	0.199105
SELENOS	1.82e-06	0.197258
DNAJB11	7.16e-05	0.184981
CBX1	1.18e-08	0.182987
TMED9	0.000812	0.182773
HIF1A	8.11e-05	0.17996
HDLBP	0.000243	0.175961
YWHAH	8.18e-06	0.175124
SNAPC5	4.73e-06	0.174187
NIP7	1.11e-05	0.17409
HDAC6	0.000147	0.173463	0
HNRNPM	1.81e-05	0.172065
HOPX	2.7e-06	0.169132	7
PMF1	0.000812	0.167896
KRT18	1.09e-05	0.164656	0	6
WBP11	0.000726	0.16238
AK010878	0.00056	0.156128
COL18A1	0.000462	0.15606
TOP1	5.05e-05	0.154858
IER5	1.71e-17	0.154227
ACAT2	0.000541	0.153672
PMVK	7.74e-05	0.151775
DDX5	1.56e-05	0.15159
FOXD4	2.29e-06	0.150627	0	4
AMOT	1.95e-11	0.148366		4
APEX1	0.000218	0.145081
FKBP11	0.000397	0.14344
RAB11FIP4	9.78e-05	0.139239
PTBP1	0.00035	0.135608
CRELD2	0.000302	0.131332
VSTM2B	0.000842	0.130893	1
FDFT1	5.51e-07	0.128325
SIX6	4.64e-05	0.127807	2	3
UBL3	8.87e-05	0.126624
HNRNPK	0.000265	0.126192
ABR	8.13e-25	0.124531
RBM3	0.000316	0.123174
SECISBP2	0.000118	0.11459
FTH1	0.000742	0.107534
LDLR	1e-34	0.103598
IQSEC1	0.000413	0.098277
UTP14B	0.000726	0.093757
NSDHL	7.31e-08	0.090962
NKX2-1	6.71e-18	0.090026	7	3
MVD	4.32e-09	0.086999
GSE1	1.47e-12	0.082959
NSG2	2.6e-21	0.082132	10
RBPMS2	0.000244	0.081593	1
STARD4	7.81e-10	0.076317
GSC	4.29e-11	0.066776	0	3
ZSCAN10	0.000269	0.064822
1810041L15RIK	2.74e-06	0.06116
LSS	1.47e-12	0.058349
EZH1	0.000215	0.057811
PDZRN3	3.78e-08	0.045592		5
EHBP1L1	0.000639	0.040651
PDP2	0.00024	0.03578
AACS	8.05e-06	0.033316
KCTD12B	7.16e-05	0.03223		4
GRB14	3.88e-06	0.021268
HHIP	4.26e-08	0.019208
COBL	0.000993	0.016035		6
SLC27A2	6.21e-06	0.01204
SEMA3E	1.73e-08	0.011161		0
FGF17	7.66e-06	0.009647	3
DMTN	0.000148	0.005989
SLC13A4	0.000766	0.002448
APOC1	0.000949	0.001788
CDH1	0.000106	0.001784
LDHA	3.76e-06	-0.09003
PGK1	0.000625	-0.11687
RPL10-PS3	0.000613	-0.12031
RPS17	8.21e-08	-0.12095
GNAS	5.26e-07	-0.13304
HSCB	0.000425	-0.14634
PRR36	0.000572	-0.14822
PIGP	0.000106	-0.15052
TDRKH	0.000413	-0.15128
TXN1	1.04e-06	-0.15239
HADH	0.000265	-0.15321
ARNT2	0.000726	-0.15637
GLDC	0.000974	-0.15659	7
NUP62	0.000742	-0.15794
DOK5	0.000793	-0.15909
TPM2	0.000352	-0.16031
UBE2H	8.86e-05	-0.16049
GM1673	0.000588	-0.16177
PABPC1	1.31e-09	-0.16352
BMF	0.000522	-0.1641
FBXO36	0.00073	-0.16552
CHN2	0.000441	-0.16625
FOXP2	0.000179	-0.168
TAC1	0.000974	-0.16922	7
CASC4	0.000522	-0.1707
ZFAND1	0.00041	-0.1744
PRTG	3.25e-06	-0.1778
RAB11FIP2	0.000558	-0.17848
DACH1	0.000432	-0.18003	2
NTRK3	0.000165	-0.18071
UBR3	0.000522	-0.18183
BRE	0.000209	-0.18196
RBMS1	0.000304	-0.18222
CST3	8.42e-06	-0.18328
ZFYVE16	0.000103	-0.184
MID1	5.96e-05	-0.18472
APP	0.000338	-0.18551
ADGRL2	2.07e-05	-0.1856
MESDC1	0.000146	-0.18627
FEZF2	0.000473	-0.1863	0	3
RPA3	1.66e-05	-0.18638
SEMA6A	0.000344	-0.18735	7
EXT1	0.000146	-0.19594
CCDC88A	6.66e-06	-0.19647
MAOB	1.6e-05	-0.19962	0
PPP3CA	5.05e-05	-0.20212
STX17	9.31e-06	-0.20412
TGIF1	2.74e-05	-0.20556
FAM204A	7.55e-07	-0.20685
NME2	7.92e-06	-0.20698
ABTB2	6.16e-06	-0.21205
PCDH17	0.000136	-0.21301
OSBPL1A	1.4e-05	-0.21512
ALDH1A2	6.19e-05	-0.21602	7
GPC6	7.64e-06	-0.21741
ADAMTS9	6.73e-06	-0.22003
ARL4C	1.16e-05	-0.22259
BAZ1A	8.27e-07	-0.23341
CENPE	2.54e-05	-0.24105
RAX	1.2e-05	-0.2421	7	3
SGPP2	0.000126	-0.24385
NAV1	2.38e-08	-0.25709
SOX9	5.07e-06	-0.25963	0
ESPN	8.46e-08	-0.27526
EBF1	2.69e-06	-0.30685	6	0
NRP1	8.81e-10	-0.34706	5
BMP4	6.53e-07	-0.37328
OTX1	1.44e-10	-0.41463	8	1
WNT7B	1.02e-08	-0.41899	8	1
MT1	1.49e-12	-0.42499
MECOM	1.63e-14	-0.46219	0
SHISA2	2.45e-29	-0.51764	7
LHX2	1.14e-26	-0.53357	7	3
EDN1	1.19e-17	-0.61779	7
BARHL2	3.13e-09	-0.62537	8	1
DMRTA2	5.4e-25	-0.67419	0
EMX2	1.68e-22	-0.69797	0	2
FOXG1	5.01e-14	-0.70558	2
ARX	3.56e-13	-0.95168	0
WNT8B	1.65e-21	-1.3759	8	1
DBX2	2.16e-05
KCNE3	0.000544

### Sheet: MB-R1
Gene	p.fdr.adj_MB	MAST Hurdle MB	AP Cluster	ML Cluster
NARS	1.34e-22	0.690881
MTHFD2	1.97e-18	0.500058
P4HA1	7.42e-19	0.484754
HAX1	3.41e-16	0.436956
SLC3A2	2.24e-09	0.400577
PSAT1	4.89e-12	0.386446
AARS	2.03e-14	0.383243
NRP2	8.4e-13	0.383051	1	2
ATF4	1.85e-08	0.346047
UTP14A	2.17e-10	0.345003
EPRS	7.74e-17	0.335634
MPHOSPH10	4.41e-09	0.332595
EXOSC2	2.53e-06	0.330663
REXO2	1.48e-07	0.32763
TFRC	8.91e-08	0.322116
PSPH	2.02e-08	0.299544
TMEM147	5.66e-06	0.289251
SLC39A7	2.67e-06	0.288109
H2-KE6	7.79e-07	0.282413
EEF1E1	4.71e-06	0.277561
ABCF1	5.82e-10	0.275636
MALAT1	0.000815326	0.269518
DNAJC8	0.000462764	0.268441
CARS	2.18e-05	0.268329
CLNS1A	5.85e-08	0.265411
NMT2	3.7e-05	0.258635
NOP14	1.12e-06	0.257524
UCK2	1.13e-07	0.256608
GFER	1.35e-07	0.255851
MIA2	2.76e-05	0.254746
TARS	0.000213296	0.252531
USP15	2.31e-06	0.251785
EMC7	1.22e-06	0.242385
ADM	9.16e-08	0.240521
GARS	3.65e-05	0.239977
GOT2	3.91e-05	0.237019
MRTO4	3.71e-08	0.233621
PHF10	0.00010224	0.232414
ZC3H15	1.77e-05	0.231936
EPB41L4AOS	0.000203027	0.230764
UCHL3	2.82e-05	0.229268
RSL24D1	0.000831076	0.22784
LARS	3.09e-05	0.227699
EEF1D	1.03e-09	0.227339
VDAC1	3.09e-08	0.225701
YARS	4.1e-05	0.222794
ZFP593	1.03e-05	0.22241
DNAJC2	2.76e-06	0.220427
ALDH18A1	8.81e-07	0.220392
YBX3	6.81e-08	0.219995
WDR12	0.000609198	0.219874
SNRPD3	3.79e-08	0.218675
POP5	3.18e-05	0.217155
VEGFA	0.00078738	0.216882
YAE1D1	7.76e-05	0.216665
TMEM97	0.000692417	0.214546
IVNS1ABP	1.64e-05	0.214222
BANF1	3.98e-07	0.213792
CLK1	0.000654828	0.212576
NOP56	0.00016015	0.212225
DNMT3B	4.8e-05	0.21206
MAP1LC3A	0.000187643	0.211339
NAA16	0.000877749	0.211202
AIMP1	1.98e-05	0.21103
MRPS23	0.000499009	0.211
PRPS1	0.000588895	0.209069
WWC2	0.000974991	0.20887
ATP1A1	3.94e-05	0.207771
UQCRQ	1.39e-05	0.207385
SOD2	6.43e-06	0.205269
MARS	0.000145829	0.205214
WDR18	5.48e-05	0.204687
RPF1	0.000749557	0.203438
PBDC1	0.000959296	0.203146
HERPUD1	4.54e-05	0.201201
WDR77	0.0001665	0.201119
RRP8	2.07e-05	0.199522
MLF2	3.65e-05	0.198173
TIMM13	3.51e-06	0.196334
DNAJC7	0.000867359	0.196297
GOT1	9.74e-05	0.193746
PSMA4	6.15e-05	0.192217
SLC7A1	1.08e-15	0.192095
MYDGF	0.000591179	0.184749
TIMM17A	0.000178176	0.184627
KRTCAP2	0.000327251	0.183969
WDR46	0.000337473	0.182795
DDX27	0.000231616	0.182576
RYBP	0.00090808	0.182011
CHCHD2	1.03e-05	0.181023
NUDC	0.000117305	0.180435
BCAS2	0.000228977	0.180116
PSMC6	0.000780269	0.177635
ENTPD6	5.61e-06	0.170925
DFNA5	0.000377628	0.170189
BOP1	0.000291919	0.169711
SLC29A1	1.87e-05	0.167945
TMSB10	2.77e-05	0.167532
CYC1	0.000153379	0.166733
PSMB10	1.88e-08	0.16668
JPH1	5.74e-07	0.166202
PPM1G	0.000375641	0.165872
TIPARP	0.000133547	0.165207
LSM12	0.00076724	0.16452
RUVBL1	0.000589783	0.163814
EIF6	0.000472552	0.161638
SLC7A5	0.000135145	0.160538
GALNT11	3.71e-05	0.158821
CCT8	5.43e-06	0.158426
USP36	0.000231616	0.151843
MED22	0.000326068	0.149383
GLIPR2	6.51e-07	0.14808		6
TSPAN4	0.000178176	0.14348
GEMIN2	1.02e-07	0.141562
SLC20A1	0.000666795	0.137811
YDJC	0.000255916	0.131437
GPT2	4.45e-05	0.131396
TMEM64	9.07e-05	0.124311
CYB5R1	8.45e-06	0.122743
DDIT3	9.45e-09	0.118669
RASGRP2	5.84e-05	0.116872	0
SESN2	0.000416352	0.114028
CYP20A1	0.000268655	0.113374
CACNA1A	3.23e-07	0.108196
CDKN1A	3.4e-08	0.108167
CHAC1	7.33e-11	0.105176
SLC7A3	3.37e-05	0.103537
SMIM13	0.000982018	0.0871743
TRIB3	1.67e-09	0.0796474
NPTX2	0.00057387	0.0794679
SDC3	0.000746331	0.078967
FAM195A	3.75e-06	0.0693384
FGF18	0.000895439	0.068186	3
CEBPB	2.85e-06	0.0667002
CPM	5.32e-06	0.0556544
TSPAN33	0.000189385	0.0503055
MTUS1	0.000837211	0.0349859
ATF3	2.21e-06	0.0301889
EPHA8	0.000393581	0.0204403
SLC30A3	5.74e-07	0.0136667
RPS3A1	4.45e-05	-0.114249
BNIP3L	7.71e-05	-0.146141
ZFP820	0.000674899	-0.171225
ATXN7L3B	0.000970481	-0.17276
TRIM71	0.00090051	-0.17815
CTDSP1	0.000933769	-0.179427
KMT2E	3.96e-05	-0.183413
MKRN1	0.000603363	-0.185146	1
PALLD	0.000933046	-0.188505
ZFP386	0.000835641	-0.189542
BCLAF1	0.000393581	-0.191385
DLG1	0.000341829	-0.193502
DUSP19	0.000456106	-0.195408
SRSF3	1.27e-05	-0.19568
ZFP462	0.000483404	-0.196938
RHNO1	0.000715662	-0.197356
TBC1D10B	0.000984045	-0.198873
NUAK2	0.000158858	-0.199358
GM5617	0.000397486	-0.199775
NIPBL	0.000234211	-0.203815
9530068E07RIK	0.000483443	-0.204017
PPP1R11	0.000255916	-0.204245
FZD3	0.000231616	-0.204933
APOOL	0.00034182	-0.205024
TRIL	0.000384001	-0.205269	0
TOP2B	0.000420947	-0.20561
FOXP4	0.000145829	-0.206252
MEX3B	0.000820283	-0.206421	9
FAM208A	0.00087888	-0.207479
SIPA1L1	0.000903031	-0.207732
RFX3	0.000911986	-0.208285
FRA10AC1	9.67e-05	-0.209615
SEMA3C	0.00057387	-0.212211
TIAM1	0.00090023	-0.212675
MFAP2	0.000232955	-0.214749
DIRC2	0.000398625	-0.215429
CKS2	0.000760541	-0.217009
ARID2	3.06e-06	-0.217489
KLHL14	0.000295448	-0.21771	3
SPRY2	3.62e-05	-0.217979	1
HIKESHI	2.53e-06	-0.21803
H1FX	3.49e-05	-0.219086
AJAP1	0.000849702	-0.220243
UBE2R2	5.1e-07	-0.221569
EIF4A2	1.08e-08	-0.221618
ARID4B	8.63e-05	-0.222549
LRRC8B	1.41e-05	-0.223081
DTX4	0.000159154	-0.227274
DHX32	0.000315953	-0.229853
KCTD12	0.000131111	-0.231709
PANTR1	0.000366632	-0.232885	3
KIT	4.24e-05	-0.237658
ABLIM1	0.000112932	-0.238086
PTEN	4.12e-06	-0.238819
PRKAR2B	8.57e-06	-0.239658	9
PPP1R10	1.88e-05	-0.24053
PPM1L	2.99e-05	-0.241223
CENPB	2.98e-06	-0.243162
H2AFY	5.53e-07	-0.244265
MARCKS	1.98e-09	-0.251141
PPP1R1A	3.64e-07	-0.255313
YLPM1	5.68e-07	-0.255602
CCNJL	1.2e-05	-0.256199	3
SPRY1	4.88e-06	-0.260651	5
GALNT7	2.67e-06	-0.263463	9
COL2A1	1.76e-05	-0.266626	1
ATRAID	6.04e-07	-0.272525
BTF3L4	8.48e-11	-0.279966
MLLT3	1.4e-07	-0.282351	1
AXIN2	1.18e-05	-0.289003	9	1
LRRTM3	5.5e-05	-0.289169	0
TRPS1	5.64e-08	-0.3085	5
POU3F2	5.35e-07	-0.308878	9
ENPP2	9.85e-05	-0.309256	5	1
SORBS2	8.22e-07	-0.31201	8
IRX1	8.95e-07	-0.319187	3	1
KCNA5	0.000718874	-0.320296	5	1
PAX8	5.82e-07	-0.339204	3	2
NTF3	6.53e-05	-0.342071		1
WNT5A	1.11e-07	-0.347772	5
ZFHX3	1.33e-10	-0.347935	5
MKI67	3.16e-08	-0.350414
WNT9A	4.4e-06	-0.354363
IRF2BPL	4.76e-10	-0.35896	9
LMX1B	1.28e-08	-0.370724	3	0
H1F0	6.88e-13	-0.391689
KRCC1	5.41e-15	-0.398535
SAMD5	1e-08	-0.407127	3	1
WNT1	2.33e-06	-0.412818	3	1
FZD10	3.6e-15	-0.41631	1	2
DMBX1	4.62e-08	-0.425212	3	1
EN1	4.9e-11	-0.456815	3	1
EFNA2	1.43e-18	-0.551087	5	1
MAB21L2	6.01e-13	-0.620632	5	1
EN2	1.98e-20	-1.04929	3	2
CNPY1	1.33e-06		3
TLX2	1.08e-05
ZIC4	6.14e-05

### Sheet: HB
Gene	p.fdr.adj_HB	MAST Hurdle HB	AP Cluster	ML Cluster
RBP1	3.25e-14	0.443978	1
HIST1H1B	2.95e-13	0.430561
RRM2	4.53e-15	0.373829
NPM3	6.57e-10	0.335525
DPYSL5	5.88e-13	0.325171
SLC2A1	1.77e-17	0.309642	8
CHD3	1.14e-13	0.306872	1
DDIT4	2.35e-08	0.301354
PLEKHJ1	9.79e-07	0.288951
MT-ND4L	8.08e-12	0.286983
G2E3	1.92e-07	0.282256
THOC7	1.11e-08	0.282059
MT-ND1	4.56e-11	0.281643
PARK7	8.87e-10	0.279967
PHF5A	1.18e-11	0.273721
MT-ND2	1.3e-08	0.273688
PDGFA	6.5e-09	0.27191
NHP2	1.81e-15	0.267225
DBI	2.57e-08	0.261197
SFRP1	0.000147613	0.257501
LDHB	2.8e-09	0.252986	8
MT-CO3	1.34e-07	0.245266
ZFP706	3.19e-11	0.242159
RPF2	1.01e-10	0.239908
EZR	3.62e-06	0.238811	1
DUT	1.78e-14	0.237836
GM8186	1.81e-06	0.232666
DHX9	3.01e-06	0.232079
IFITM1	1.37e-11	0.230005	5	4
MT-CYTB	1.25e-05	0.226225
SRP19	3.65e-05	0.221456
DYNC1I2	6.61e-07	0.219173
TLE4	1.93e-05	0.218129
LLPH	1.44e-09	0.216506
VEZF1	7.74e-06	0.215999
TIPIN	1.24e-07	0.215352
EIF1AX	1.1e-10	0.21514
MT-CO2	8.55e-06	0.212936
MT-ND5	2.28e-06	0.20954
FAM133B	0.000120187	0.206475
SNRPG	2.45e-10	0.20602
DDX39	1.93e-08	0.205827
PLK4	0.000266935	0.205665
H2-K1	5.16e-05	0.204471
SKP1A	2.82e-08	0.202677
EBNA1BP2	1.53e-08	0.199326
ZNHIT3	1.21e-05	0.199142
ARL6IP4	0.000213585	0.19858
TPM1	0.0003923	0.197439
BC031181	0.000187611	0.197074
ZMYND8	1.74e-05	0.196809
ACO1	4.71e-12	0.196185
MRPL34	0.000191079	0.195352
SSSCA1	0.00031813	0.194501
GCSH	0.000235992	0.193218
UTRN	3.01e-07	0.191935		0
MT-ATP6	0.000296091	0.190345
PNO1	3.65e-05	0.189618
MRPL12	2.32e-08	0.189128
GSPT1	1.35e-05	0.187995
TXNRD1	9.83e-05	0.186776
POLR2K	0.000236309	0.185503
COX5A	2.45e-09	0.184137
ERH	7.52e-08	0.183944
SIVA1	1.36e-07	0.182865
ARPC5L	0.000327594	0.182437
VLDLR	3.32e-05	0.182178
TXNL1	0.000107552	0.18033
GUK1	0.000623667	0.177565
ORC6	0.000162819	0.177337
DENR	5.52e-06	0.177175
MRPL18	1.18e-06	0.175533
CMTM8	1.08e-05	0.175529	8
FXR1	6.18e-06	0.174778
NAMPT	0.00043299	0.174679
MYBBP1A	0.000116654	0.173373
CYB5A	0.000698682	0.173005
DHX15	9.81e-07	0.172974
SLBP	7.74e-06	0.171808
RSRC2	2.88e-05	0.169593
MRPL20	0.000162819	0.169427
EIF2S1	9.53e-06	0.169306
SNRPD1	1.81e-07	0.169265
SNRNP25	0.000409969	0.168546
RBMXL1	1.61e-05	0.168161
PPID	5.48e-06	0.16811
YRDC	0.000332934	0.167237
FBLN1	2.79e-06	0.16697
ATIC	0.000406924	0.166667
COX17	0.000977159	0.166483
RPS27L	4.62e-07	0.165251
GMNN	2.01e-05	0.164294
FCF1	0.00071915	0.164008
XBP1	0.000268889	0.163883
CALM1	1.42e-05	0.162556
MTHFD1	0.000176595	0.161994
TBCB	0.000416234	0.160874
MRPL42	0.000676335	0.158907
POLR2G	0.000210072	0.158497
NHP2L1	1.35e-07	0.156515
BZW1	0.000179144	0.156478
ERI3	0.000746459	0.155385
TMA7	4.12e-05	0.155019
MYL6	8.99e-05	0.154535
BZW2	1.39e-05	0.154166
HSPA4	0.000232817	0.15329
BAX	0.000332934	0.152716
HPRT	0.000187854	0.152185
TXNL4A	0.000662886	0.150468
SALL1	7.69e-05	0.150252	7	4
DNAJC3	3.08e-06	0.148208
EIF4E	0.00082086	0.148037
BOLA2	0.000323871	0.147517
RHPN2	3.99e-06	0.14743	6
SUMO1	6.18e-06	0.145687
SRSF2	1.37e-05	0.144863
SELENOH	1.96e-05	0.144769
POLR2C	0.000301646	0.144762
DNAJA2	0.000208387	0.144647
CISD1	7.94e-05	0.144433
EIF5B	0.000162609	0.141289
CAPRIN1	0.000640814	0.139721
PCBP1	1.04e-05	0.137708
CNOT3	0.000691329	0.136731
CHCHD4	8.38e-05	0.136445
PSMA7	5.09e-05	0.136377
HRAS	0.000342401	0.135218
LSM4	0.000733343	0.132059
RANBP1	3.62e-06	0.131936
RPL41	1.66e-13	0.130625
MCM7	0.000891414	0.12792
AES	1.77e-13	0.12754	5
TLE1	0.000354355	0.126935
RRAS2	0.000656721	0.12566
PPP2CA	0.000304074	0.124417
ANAPC11	0.000477155	0.121076
NAV2	0.000303602	0.119749	3
C1QBP	0.00072887	0.116647
PDXK	1.75e-07	0.112794
SNRPB	0.000544721	0.108278
ACTB	1.55e-05	0.108096
PHOX2B	1.91e-05	0.106862	6
P3H2	5.15e-06	0.10608
RPS21	4.25e-07	0.0993275
NFE2L2	1.82e-07	0.097916
PYGB	0.000834159	0.0969624
RPGRIP1	0.000279506	0.0798479
RPL37	0.000232817	0.0797623
PDLIM4	7.1e-15	0.0793707
PDZD4	0.000334665	0.0781353
ATP1B1	7.92e-05	0.07587
GRRP1	3.37e-14	0.0732839	8	1
LAMA1	0.000928271	0.0711687
SCD1	0.000268889	0.0703434	8
DSP	0.000906109	0.0683033
SLC7A7	2.18e-15	0.0634174
RMND5B	1.19e-06	0.063217
HIVEP2	2e-05	0.05581
FHDC1	2.57e-05	0.0532724	10
2010107G23RIK	0.000891281	0.0532111
CABP7	5.03e-11	0.0261898
SGK1	3.26e-08	0.0164022
GM26885	0.000990297	0.0162325
NKX2-3	1.24e-14	0.014592
SOX18	6.4e-09	0.0118659
PLAUR	0.000304074	0.0115312
TLE2	0.000269793	0.00411736
RPSA	0.000238695	-0.0690763
TBRG1	0.000457555	-0.0691388
CRYZ	0.000576605	-0.0757696
HSP90AB1	0.000143637	-0.0831562
RPL34	1.92e-05	-0.0889464
RPL10	0.000536704	-0.09634
GM10260	0.000251617	-0.101356
ETFB	0.000801837	-0.10542
RPL36A	3.91e-07	-0.109595
NEDD4	2.3e-05	-0.110406
9430076C15RIK	0.000660494	-0.112299	2
CELF2	0.000293407	-0.116981
EHMT1	0.000511898	-0.117331
GM10036	7.6e-05	-0.122683
ALDH1L2	0.000284321	-0.126063
IDH2	0.000551388	-0.127725
IRX3	1.86e-06	-0.129005	1	2
HELZ	0.000733617	-0.130057
RPL22L1	1.89e-06	-0.132243
TTC3	8.42e-05	-0.133948
JAM3	9.27e-05	-0.13488
RTN3	0.000504706	-0.134953
ZBTB20	0.000477316	-0.135708
APLP2	0.00070731	-0.135752
NR6A1	0.000659912	-0.136145
SMC1A	0.000319292	-0.137783
TBL1XR1	0.000603879	-0.138758
SIN3B	4.37e-05	-0.138803
AFF1	0.000792766	-0.139982	10
ANKRD11	0.000711918	-0.144018
DDAH2	0.000711918	-0.145517
LY6H	0.000692138	-0.145766
TXNDC16	0.000651816	-0.146141
DDHD2	0.000610464	-0.148704
TNFRSF21	0.000652674	-0.149956
ATP8A1	0.000289558	-0.151527
CADM1	0.000550098	-0.151973
IDH3G	0.000753284	-0.153005
EIF4B	1.81e-05	-0.153116
OXA1L	0.000480973	-0.154323
SESN3	0.00059156	-0.155
TTC28	0.000891414	-0.155505		0
PUF60	0.00030194	-0.155662
PIK3IP1	0.000838835	-0.155873
PAPSS1	0.000368786	-0.157435
HSPB11	0.000170112	-0.159043
TRA2A	1.05e-05	-0.161076
PPP2R2B	0.0004126	-0.16122
DCAF7	0.000464281	-0.161309
KDM2B	0.000663889	-0.161579
MXD4	0.000395465	-0.161841
TUBGCP2	0.000300302	-0.162261
ARRDC4	0.000266935	-0.16291
NEBL	0.00063337	-0.164123	6
CEP164	0.000957402	-0.164353
GM43672	0.000169642	-0.164378
NEDD9	0.000240303	-0.165751	10	0
D3ERTD751E	0.000352111	-0.16637
SMOC1	0.000329135	-0.167366	2
CTSF	0.000214134	-0.167526
SNHG11	0.000424062	-0.167993
UBE2E2	0.000236113	-0.168317
IFT81	0.000208387	-0.168684
RPL13A	5.59e-06	-0.16875
JUN	0.000891414	-0.169819
JAK2	0.000184891	-0.170258	4
ZFP516	0.000141604	-0.170658
OGT	0.000332934	-0.171425
TRPC4AP	0.000116527	-0.174046
CTTNBP2	0.000369192	-0.1741
TSC22D1	0.000207595	-0.175738
TSHZ1	0.000739163	-0.175945	10
TNRC6B	0.000208387	-0.177596
NBEA	0.000211928	-0.178628
PTPRS	4.68e-05	-0.179338
GAS2L3	0.000429262	-0.17999
CXADR	4.59e-05	-0.180477
CDH2	1.42e-05	-0.180573
EFNB1	0.000105925	-0.180663	1
MGA	2.97e-05	-0.181597
MYO10	0.00017959	-0.181618	2
SPATA13	0.000179144	-0.181674
KDM7A	9.25e-05	-0.181835
SCLT1	7.6e-05	-0.183698
YPEL3	5.15e-05	-0.187024
ELFN1	2.36e-06	-0.187817
KLHDC8A	0.000336916	-0.190055
CTNND2	1.25e-05	-0.19183
6330403K07RIK	2.28057e-05	-0.192221
SNX30	1.72e-05	-0.192684	6
KITL	0.000332934	-0.193626
PMP22	5.45e-05	-0.193817
TMEM59	6.65e-07	-0.19402
SULF1	0.00030194	-0.195244	4	6
ADGRL3	9.35e-06	-0.197984
FAT1	1.27e-05	-0.198885
PHF21A	1.09e-05	-0.199467
CDH11	0.000300248	-0.202388
CCDC191	4.13e-06	-0.205374
KLHL4	0.000268889	-0.206588
PTPRZ1	1.9e-06	-0.209477	2
TWIST1	0.000313133	-0.211749
MAFB	0.000106521	-0.213176	4
ROBO2	1.94e-05	-0.216552	4
ANGPT1	2.06e-06	-0.217931
AKAP12	6.3e-06	-0.219259	2
FLT1	0.000215014	-0.220063
NTRK2	4.26e-05	-0.220733	4
MSX2	8.48e-05	-0.223513	1	1
DMD	1.45e-06	-0.223549
RAP2B	7.1e-07	-0.224609
TXNIP	1.35e-05	-0.225339
GRINA	5.91e-08	-0.227855
NREP	4.03e-07	-0.229148	6	5
CACNA1G	4.38e-06	-0.229345	1
SDK2	1.08e-06	-0.229754	4
BASP1	3.77e-06	-0.233106
HOXB1	3.47e-05	-0.239971	10	4
LPAR1	2.38e-07	-0.240418	7
ANXA2	2.62e-07	-0.241681
TUBB2B	2e-07	-0.244136	10
HOXB2	4.63e-05	-0.25013	4	5
CAR10	7.31e-07	-0.250274	10	3
MEST	7.76e-06	-0.257209
FAM84A	3.23e-06	-0.257236	4
ZFP608	9.92e-10	-0.257676
OPCML	1.61e-06	-0.261607	6	0
JAG1	4.26e-08	-0.262848	1
PDGFRA	3.45e-08	-0.284414	10
SFRP2	2.07e-12	-0.29248
PLAT	2e-09	-0.294287	4	0
UNC5C	3.47e-06	-0.306215
NUAK1	1.87e-10	-0.311284	10
FHOD3	4.17e-13	-0.324652	10
PRSS23	2.13e-10	-0.32488	6	3
SPARC	7.89e-16	-0.325454	4
GJA1	1.84e-16	-0.33767
PLA2G7	1.55e-10	-0.361525
PDE11A	2.44e-06	-0.377342	4
HOXA2	1.14e-16	-0.398768	4	4
CYP26B1	4.42e-10	-0.409452	4
ID3	1.85e-17	-0.460523
ST8SIA4	5.02e-10	-0.485338	4
PTN	4.02e-36	-0.505344	1
EGR2	3.67e-10	-0.514757	4	3
HES5	4.96e-19	-0.562913	1
CRABP1	5.08e-14	-0.570724	6	2
CASZ1	2.18e-12	-0.640626	10
MSX3	2.59e-28	-0.712991	6	2
PRDM13	1.08e-05
PRODH2	3.07e-05
FOLR1	0.000173213
GAL3ST1	0.000374325
DIO3	0.000456574
