## Supplementary material for "A single-cell atlas of spatial and temporal gene expression in the mouse cranial neural plate": Table S13

### Sheet: Sheet1
Tissue	Gene	Sign	Overlap
Neural Plate	CDH1	Positive	Non-Neural Ectoderm, Notochord, Endoderm
Neural Plate	CDH2	Positive	Neural Crest, Notochord, Mesoderm
Neural Plate	SOX2	Positive
Neural Plate	SOX3	Positive
Neural Plate	GRHL2	Negative
Neural Plate	TFAP2A	Negative
Neural Plate	KRT18	Negative
Neural Plate	TBX6	Negative
Neural Plate	T	Negative
Neural Plate	ETS1	Negative
Non-Neural Ectoderm	CDH1	Positive	Neural Plate, Endoderm
Non-Neural Ectoderm	EPCAM	Positive	Neural Plate, Mesoderm
Non-Neural Ectoderm	DLX5	Positive
Non-Neural Ectoderm	GRHL2	Positive
Non-Neural Ectoderm	KRT8	Positive	Endoderm, Mesoderm, Notochord
Non-Neural Ectoderm	KRT18	Positive	Endoderm, Mesoderm, Notochord
Non-Neural Ectoderm	TFAP2A	Positive	Neural Crest
Non-Neural Ectoderm	SOX2	Negative
Non-Neural Ectoderm	SOX1	Negative
Non-Neural Ectoderm	TTR	Negative
Non-Neural Ectoderm	TWIST1	Negative
Non-Neural Ectoderm	SOX10	Negative
Non-Neural Ectoderm	SOX2	Negative
Non-Neural Ectoderm	SOX3	Negative
Endoderm	AFP	Positive
Endoderm	TTR	Positive
Endoderm	APOA1	Positive
Endoderm	APOB	Positive
Endoderm	LGALS2	Positive
Endoderm	AMN	Positive
Endoderm	CUBN	Positive
Endoderm	VIL1	Positive
Endoderm	HNF4A	Positive
Notochord	T	Positive
Notochord	NOTO	Positive
Notochord	TBX6	Negative
Neural Crest	SOX10	Positive	Mesoderm
Neural Crest	TWIST1	Positive	Mesoderm
Neural Crest	ETS1	Positive
Neural Crest	FOXD3	Positive
Neural Crest	TFAP2B	Positive	Non-Neural Ectoderm
Neural Crest	TFAP2A	Positive
Neural Crest	SOX2	Negative
Neural Crest	SOX3	Negative	Neural Crest
Mesoderm	PRRX2	Positive	Neural Crest
Mesoderm	TWIST1	Positive	Neural Crest
Mesoderm	FOXC2	Positive
Mesoderm	FOXC1	Positive
Mesoderm	TNNT2	Positive
Mesoderm	ACTA2	Positive
Mesoderm	TGFB1	Positive
Mesoderm	MYL7	Positive	Notochord
Mesoderm	T	Positive	Notochord
Mesoderm	TBX6	Positive
Mesoderm	SOX2	Negative
Mesoderm	SOX3	Negative
Neural Plate, Forebrain	OTX2	Positive
Neural Plate, Forebrain	SIX3	Positive
Neural Plate, Midbrain	EN1	Positive
Neural Plate, Midbrain	EN2	Positive	Neural Crest
Neural Plate, Midbrain	WNT1	Positive
Neural Plate, Midbrain	PAX2	Positive
Neural Plate, Midbrain	PAX5	Positive
Neural Plate, Midbrain	PAX8	Positive
Neural Plate, Midbrain/Hindbrain Border	FGF8	Positive
Neural Plate, Hindbrain	GBX1	Positive
Neural Plate, Hindbrain	GBX2	Positive
Neural Plate, Hindbrain	HOXA2	Positive
Neural Plate, Hindbrain	HOXB2	Positive
Neural Plate, Hindbrain	HOXB3	Positive
Neural Plate, Hindbrain	EGR2	Positive
Neural Plate, Midline	FOXA2	Positive	Notochord
Neural Plate, Midline	SHH	Positive
Neural Plate, Midline	PTCH1	Positive
Neural Plate, Midline	NKX6-1	Positive
